# Baseline cellular state dictates the molecular impact of *KRAS* mutant variants in pancreatic cancer cells

**DOI:** 10.64898/2026.03.10.710185

**Authors:** Yanixa Quiñones-Avilés, Barbora Salovska, Cassandra S. Markham, Yi Di, Benjamin E. Turk, Yansheng Liu, Mandar Deepak Muzumdar

## Abstract

*KRAS* is mutated in over 90% of pancreatic ductal adenocarcinomas (PDAC), where hotspot alterations in codons 12, 13, and 61 drive tumor initiation and progression. Although distinct biochemical properties have been described for individual KRAS mutants, whether they generate unique allele-specific signaling programs in PDAC cells remains unresolved. Here, we systematically interrogated the molecular consequences of seven common KRAS mutant variants in reconstituted isogenic, KRAS-deficient PDAC cell lines by integrated transcriptomic, proteomic, and phosphoproteomic profiling. We found that baseline cellular state, rather than allele identity, was the predominant driver of molecular variation. Comparisons with established KRAS reference signatures revealed significant but moderate overlap at the mRNA level and less so at the proteome level. Pathway analyses highlighted interferon response and mitochondrial translation as recurrently altered across alleles, while phosphoproteomic data confirmed robust ERK1/2 activity and suppression of DYRK kinase substrates by mutant KRAS expression. Importantly, no robust allele-specific molecular programs were identified. Together, our study establishes a comprehensive multi-omics resource for KRAS signaling in PDAC and demonstrates that cellular context exerts a stronger influence than allele identity in shaping molecular profiles, with implications for interpreting putative allele-specific signaling dependencies and therapeutic vulnerabilities.
