## Supplementary material for "Baseline cellular state dictates the molecular impact of *KRAS* mutant variants in pancreatic cancer cells": Table S1

### Sheet: Sheet1
gene_id	gene_symbol	gene_seqnames	gene_start	gene_end	cnv_seqnames	cnv_start	cnv_end	overlap_bp	overlap_frac	sampleName	CN	median	mean	in_uniprot_cancer	in_CGC
100128890	FAM66B	chr8	7143733	7212876	chr8	7189878	7216112	22999	0.332625	KP4_KO22	CN3	0.584962	0.584763	FALSE	FALSE
100131980	ZNF705G	chr8	7215498	7220490	chr8	7189878	7216112	615	0.123172	KP4_KO22	CN3	0.584962	0.584763	FALSE	FALSE
100302256	MIR1180	chr17	19247819	19247887	chr17	19186402	19250539	69	1	KP4_KO22	CN1	-1	-0.984328	FALSE	FALSE
100874018	EPN2-AS1	chr17	19199909	19209574	chr17	19186402	19250539	9666	1	KP4_KO22	CN1	-1	-0.984328	FALSE	FALSE
10517	FBXW10	chr17	18647326	18682662	chr17	18638159	18676026	28701	0.812208	KP4_KO22	CN1	-1	-0.838099	FALSE	FALSE
10527	IPO7	chr11	9406169	9469674	chr11	9435771	9442082	6312	0.0993922	KP4_KO22	CN1	-0.998464	-0.980219	FALSE	FALSE
114788	CSMD3	chr8	113235159	114449242	chr8	113236969	113249607	12639	0.0104103	KP4_KO22	CN1	-1	-0.999993	FALSE	TRUE
114788	CSMD3	chr8	113235159	114449242	chr8	113259218	113304969	45752	0.0376844	KP4_KO22	CN1	-1	-0.842781	FALSE	TRUE
125170	MIEF2	chr17	18163848	18169095	chr17	18165997	18202977	3099	0.590511	KP4_KO22	CN1	-1	-0.857139	FALSE	FALSE
125206	SLC5A10	chr17	18853989	18924004	chr17	18769084	18923774	69786	0.996715	KP4_KO22	CN1	-1	-0.838643	FALSE	FALSE
137735	ABRA	chr8	107771711	107782472	chr8	107757986	107773772	2062	0.1916	KP4_KO22	CN1	-0.99989	-0.99554	FALSE	FALSE
138050	HGSNAT	chr8	42995592	43057970	chr8	42958661	42995787	196	0.00314208	KP4_KO22	CN3	0.584962	0.722082	FALSE	FALSE
146802	SLC47A2	chr17	19581628	19622292	chr17	19584820	19608846	24027	0.590852	KP4_KO22	CN1	-0.999667	-0.830279	FALSE	FALSE
147166	TRIM16L	chr17	18601311	18639431	chr17	18638159	18676026	1273	0.0333937	KP4_KO22	CN1	-1	-0.838099	FALSE	FALSE
169714	QSOX2	chr9	139098182	139137687	chr9	139137291	139222249	397	0.0100491	KP4_KO22	CN3	0.581936	0.527312	FALSE	FALSE
1819	DRG2	chr17	17991181	18011299	chr17	17880882	17997317	6137	0.305035	KP4_KO22	CN1	-0.99999	-0.812871	FALSE	FALSE
202134	FAM153B	chr5	175487692	175543018	chr5	175536079	175540900	4822	0.0871546	KP4_KO22	CN3	0.584647	0.62534	FALSE	FALSE
218	ALDH3A1	chr17	19641298	19651746	chr17	19645286	19685410	6461	0.618337	KP4_KO22	CN1	-1	-0.888426	FALSE	FALSE
224	ALDH3A2	chr17	19552064	19580908	chr17	19449717	19578915	26852	0.930907	KP4_KO22	CN1	-1	-0.844841	FALSE	FALSE
22905	EPN2	chr17	19140690	19240028	chr17	19186402	19250539	53627	0.539838	KP4_KO22	CN1	-1	-0.984328	FALSE	FALSE
2314	FLII	chr17	18148131	18162230	chr17	18154121	18158026	3906	0.277021	KP4_KO22	CN1	-1	-0.999998	FALSE	FALSE
26086	GPSM1	chr9	139221932	139254057	chr9	139137291	139222249	318	0.00989852	KP4_KO22	CN3	0.581936	0.527312	FALSE	FALSE
26102	DKFZP434A062	chr9	139216998	139221779	chr9	139137291	139222249	4782	1	KP4_KO22	CN3	0.581936	0.527312	FALSE	FALSE
27077	B9D1	chr17	19240867	19281495	chr17	19186402	19250539	9673	0.238081	KP4_KO22	CN1	-1	-0.984328	FALSE	FALSE
284	ANGPT1	chr8	108261710	108510254	chr8	108296879	108348529	51651	0.207813	KP4_KO22	CN1	-1	-0.824892	FALSE	FALSE
302	ANXA2	chr15	60639350	60690185	chr15	60648087	60720916	42099	0.828134	KP4_KO22	CN1	-0.999677	-0.85577	FALSE	FALSE
348254	CCDC144CP	chr17	20224487	20305504	chr17	20209305	20321302	81018	1	KP4_KO22	CN1	-0.999564	-0.99737	FALSE	FALSE
390442	OR11H4	chr14	20710951	20711925	chr14	20697530	20757935	975	1	KP4_KO22	CN3	0.584961	0.518581	FALSE	FALSE
3996	LLGL1	chr17	18128936	18148188	chr17	18135778	18145972	10195	0.529528	KP4_KO22	CN1	-1	-0.894724	FALSE	FALSE
401447	USP17L1	chr8	7189909	7191501	chr8	7189878	7216112	1593	1	KP4_KO22	CN3	0.584962	0.584763	FALSE	FALSE
4239	MFAP4	chr17	19286755	19290532	chr17	19283064	19290461	3707	0.981207	KP4_KO22	CN1	-1	-0.909091	FALSE	FALSE
50807	ASAP1	chr8	131064351	131455906	chr8	131104188	131129021	24834	0.0634239	KP4_KO22	CN1	-1	-1	FALSE	FALSE
51030	TVP23B	chr17	18684582	18710026	chr17	18692635	18707609	14975	0.588524	KP4_KO22	CN1	-1	-0.964253	FALSE	FALSE
51168	MYO15A	chr17	18012020	18083116	chr17	18030074	18040030	9957	0.140048	KP4_KO22	CN1	-0.999999	-0.805421	FALSE	FALSE
51168	MYO15A	chr17	18012020	18083116	chr17	18054393	18055528	1136	0.0159782	KP4_KO22	CN1	-0.995932	-0.994504	FALSE	FALSE
55074	OXR1	chr8	107282406	107764921	chr8	107757986	107773772	6936	0.0143747	KP4_KO22	CN1	-0.99989	-0.99554	FALSE	FALSE
55244	SLC47A1	chr17	19437167	19482346	chr17	19449717	19578915	32630	0.722222	KP4_KO22	CN1	-1	-0.844841	FALSE	FALSE
55638	SYBU	chr8	110586405	110704020	chr8	110620109	110657606	37498	0.318817	KP4_KO22	CN1	-0.9998	-0.827685	FALSE	FALSE
55701	ARHGEF40	chr14	21538527	21558036	chr14	21541173	21543688	2516	0.12896	KP4_KO22	CN3	0.584962	0.58496	FALSE	FALSE
55806	HR	chr8	21971932	21988565	chr8	21986041	21996336	2525	0.151798	KP4_KO22	CN3	0.584862	0.583304	FALSE	FALSE
5598	MAPK7	chr17	19281034	19286857	chr17	19283064	19290461	3794	0.651442	KP4_KO22	CN1	-1	-0.909091	FALSE	FALSE
5636	PRPSAP2	chr17	18759612	18834599	chr17	18769084	18923774	65516	0.873686	KP4_KO22	CN1	-1	-0.838643	FALSE	FALSE
57680	CHD8	chr14	21853353	21905457	chr14	21895997	21899832	3836	0.0736206	KP4_KO22	CN3	0.584963	0.584963	FALSE	FALSE
644815	FAM83G	chr17	18874381	18908060	chr17	18769084	18923774	33680	1	KP4_KO22	CN1	-1	-0.838643	FALSE	FALSE
645402	USP17L4	chr8	7194637	7196229	chr8	7189878	7216112	1593	1	KP4_KO22	CN3	0.584962	0.584763	FALSE	FALSE
64799	IQCH	chr15	67547138	67794142	chr15	67547204	67555584	8381	0.0339305	KP4_KO22	CN1	-0.999969	-0.999577	FALSE	FALSE
653423	SPAG11A	chr8	7705402	7721319	chr8	7698525	7718275	12874	0.80877	KP4_KO22	CN6	0.49997	0.666135	FALSE	FALSE
677885	SNORA59A	chr17	19460873	19461024	chr17	19449717	19578915	152	1	KP4_KO22	CN1	-1	-0.844841	FALSE	FALSE
6873	TAF2	chr8	120743014	120845074	chr8	120800999	120831776	30778	0.301565	KP4_KO22	CN1	-1	-0.818167	FALSE	FALSE
7156	TOP3A	chr17	18177235	18218321	chr17	18165997	18202977	25743	0.626549	KP4_KO22	CN1	-1	-0.857139	FALSE	FALSE
7173	TPO	chr2	1377995	1546499	chr2	1457435	1481406	23972	0.142263	KP4_KO22	CN3	0.583427	0.546685	FALSE	FALSE
79018	GID4	chr17	17942611	17971718	chr17	17880882	17997317	29108	1	KP4_KO22	CN1	-0.99999	-0.812871	FALSE	FALSE
79664	ICE2	chr15	60711808	60771359	chr15	60648087	60720916	9109	0.152959	KP4_KO22	CN1	-0.999677	-0.85577	FALSE	FALSE
79719	AAGAB	chr15	67493013	67547536	chr15	67547204	67555584	333	0.0061074	KP4_KO22	CN1	-0.999969	-0.999577	FALSE	FALSE
80223	RAB11FIP1	chr8	37716465	37757015	chr8	37728765	37735099	6335	0.156223	KP4_KO22	CN3	0.584963	0.584959	FALSE	FALSE
80346	REEP4	chr8	21995533	21999448	chr8	21986041	21996336	804	0.205312	KP4_KO22	CN3	0.584862	0.583304	FALSE	FALSE
83450	DRC3	chr17	17876127	17920189	chr17	17880882	17997317	39308	0.892086	KP4_KO22	CN1	-0.99999	-0.812871	FALSE	FALSE
84197	POMK	chr8	42948649	42978323	chr8	42958661	42995787	19663	0.662612	KP4_KO22	CN3	0.584962	0.722082	FALSE	FALSE
84955	NUDCD1	chr8	110253148	110346350	chr8	110255207	110302192	46986	0.504125	KP4_KO22	CN1	-0.999999	-0.833929	FALSE	FALSE
91647	ATPAF2	chr17	17918373	17942480	chr17	17880882	17997317	24108	1	KP4_KO22	CN1	-0.99999	-0.812871	FALSE	FALSE
9166	EBAG9	chr8	110551929	110577391	chr8	110527368	110576818	24890	0.977497	KP4_KO22	CN1	-1	-0.846193	FALSE	FALSE
91875	TTC5	chr14	20757301	20774153	chr14	20697530	20757935	635	0.0376788	KP4_KO22	CN3	0.584961	0.518581	FALSE	FALSE
92521	SPECC1	chr17	19912649	20218072	chr17	20209305	20321302	8768	0.0287076	KP4_KO22	CN1	-0.999564	-0.99737	TRUE	TRUE
93035	PKHD1L1	chr8	110374706	110543500	chr8	110450522	110456161	5640	0.0334133	KP4_KO22	CN1	-0.999997	-0.856428	FALSE	FALSE
93035	PKHD1L1	chr8	110374706	110543500	chr8	110509348	110516751	7404	0.0438639	KP4_KO22	CN1	-0.999924	-0.999863	FALSE	FALSE
93035	PKHD1L1	chr8	110374706	110543500	chr8	110527368	110576818	16133	0.0955775	KP4_KO22	CN1	-1	-0.846193	FALSE	FALSE
9706	ULK2	chr17	19674143	19771239	chr17	19645286	19685410	11268	0.116049	KP4_KO22	CN1	-1	-0.888426	FALSE	FALSE
9706	ULK2	chr17	19674143	19771239	chr17	19699377	19748720	49344	0.508193	KP4_KO22	CN1	-1	-0.921346	FALSE	FALSE
100302256	MIR1180	chr17	19247819	19247887	chr17	19186402	19250539	69	1	KP4_KO63	CN1	-1	-0.846241	FALSE	FALSE
100500914	MIR3610	chr8	117886967	117887039	chr8	117868854	117950836	73	1	KP4_KO63	CN1	-0.999997	-0.857128	FALSE	FALSE
100533464	PRH1-PRR4	chr12	10998448	11324224	chr12	11174240	11286873	112634	0.34574	KP4_KO63	CN1	-1	-0.833333	FALSE	FALSE
100874018	EPN2-AS1	chr17	19199909	19209574	chr17	19186402	19250539	9666	1	KP4_KO63	CN1	-1	-0.846241	FALSE	FALSE
101410544	RMDN2-AS1	chr2	38177477	38263484	chr2	38231103	38244412	13310	0.154753	KP4_KO63	CN1	-0.996656	-0.993214	FALSE	FALSE
10517	FBXW10	chr17	18647326	18682662	chr17	18638159	18676026	28701	0.812208	KP4_KO63	CN1	-1	-0.843388	FALSE	FALSE
10845	CLPX	chr15	65442784	65477563	chr15	65458938	65472572	13635	0.392036	KP4_KO63	CN1	-0.99992	-0.999725	FALSE	FALSE
11216	AKAP10	chr17	19807765	19881169	chr17	19823318	19871804	48487	0.660541	KP4_KO63	CN1	-1	-0.817249	FALSE	FALSE
114788	CSMD3	chr8	113235159	114449242	chr8	110402650	113304969	69811	0.057501	KP4_KO63	CN1	-1	-0.952592	FALSE	TRUE
114788	CSMD3	chr8	113235159	114449242	chr8	113316919	113364793	47875	0.039433	KP4_KO63	CN1	-1	-0.857134	FALSE	TRUE
114788	CSMD3	chr8	113235159	114449242	chr8	113402862	113421291	18430	0.0151802	KP4_KO63	CN1	-1	-1	FALSE	TRUE
114788	CSMD3	chr8	113235159	114449242	chr8	113515988	113563132	47145	0.0388317	KP4_KO63	CN1	-1	-1	FALSE	TRUE
125170	MIEF2	chr17	18163848	18169095	chr17	18165997	18196196	3099	0.590511	KP4_KO63	CN1	-1	-0.837874	FALSE	FALSE
125206	SLC5A10	chr17	18853989	18924004	chr17	18814385	18923774	69786	0.996715	KP4_KO63	CN1	-1	-0.879132	FALSE	FALSE
146802	SLC47A2	chr17	19581628	19622292	chr17	19584649	19607521	22873	0.562474	KP4_KO63	CN1	-1	-0.999957	FALSE	FALSE
147166	TRIM16L	chr17	18601311	18639431	chr17	18638159	18676026	1273	0.0333937	KP4_KO63	CN1	-1	-0.843388	FALSE	FALSE
151056	PLB1	chr2	28718938	28866653	chr2	28863762	28975072	2892	0.0195781	KP4_KO63	CN1	-0.990985	-0.901808	FALSE	FALSE
151393	RMDN2	chr2	38152462	38294285	chr2	38231103	38244412	13310	0.0938487	KP4_KO63	CN1	-0.996656	-0.993214	FALSE	FALSE
200634	KRTCAP3	chr2	27665233	27669348	chr2	27668132	27668885	754	0.183188	KP4_KO63	CN1	-0.991825	-0.984783	FALSE	FALSE
203062	TSNARE1	chr8	143293441	143484543	chr8	143413084	143427283	14200	0.0743055	KP4_KO63	CN3	0.582972	0.524107	FALSE	FALSE
218	ALDH3A1	chr17	19641298	19651746	chr17	19645286	19683972	6461	0.618337	KP4_KO63	CN1	-1	-0.999993	FALSE	FALSE
22905	EPN2	chr17	19140690	19240028	chr17	19186402	19250539	53627	0.539838	KP4_KO63	CN1	-1	-0.846241	FALSE	FALSE
2314	FLII	chr17	18148131	18162230	chr17	18135778	18149806	1676	0.118865	KP4_KO63	CN1	-1	-0.851631	FALSE	FALSE
259289	TAS2R43	chr12	11243886	11244912	chr12	11174240	11286873	1027	1	KP4_KO63	CN1	-1	-0.833333	FALSE	FALSE
259290	TAS2R31	chr12	11182986	11184006	chr12	11174240	11286873	1021	1	KP4_KO63	CN1	-1	-0.833333	FALSE	FALSE
259292	TAS2R46	chr12	11213964	11214893	chr12	11174240	11286873	930	1	KP4_KO63	CN1	-1	-0.833333	FALSE	FALSE
259293	TAS2R30	chr12	11285884	11286843	chr12	11174240	11286873	960	1	KP4_KO63	CN1	-1	-0.833333	FALSE	FALSE
259294	TAS2R19	chr12	11174271	11175170	chr12	11174240	11286873	900	1	KP4_KO63	CN1	-1	-0.833333	FALSE	FALSE
26160	IFT172	chr2	27667240	27712571	chr2	27668132	27668885	754	0.0166328	KP4_KO63	CN1	-0.991825	-0.984783	FALSE	FALSE
27012	KCNV1	chr8	110979233	110988076	chr8	110402650	113304969	8844	1	KP4_KO63	CN1	-1	-0.952592	FALSE	FALSE
27077	B9D1	chr17	19240867	19281495	chr17	19186402	19250539	9673	0.238081	KP4_KO63	CN1	-1	-0.846241	FALSE	FALSE
284194	LGALS9B	chr17	20353176	20370848	chr17	20209305	20355226	2051	0.116053	KP4_KO63	CN1	-0.999982	-0.83018	FALSE	FALSE
29959	NRBP1	chr2	27650657	27665124	chr2	27664103	27664709	607	0.0419547	KP4_KO63	CN1	-0.830524	-0.866805	FALSE	FALSE
302	ANXA2	chr15	60639350	60690185	chr15	60648087	60720916	42099	0.828134	KP4_KO63	CN1	-0.999945	-0.993976	FALSE	FALSE
3096	HIVEP1	chr6	12012724	12165232	chr6	12120092	12131205	11114	0.0728744	KP4_KO63	CN3	0.584962	0.584866	FALSE	FALSE
348254	CCDC144CP	chr17	20224487	20305504	chr17	20209305	20355226	81018	1	KP4_KO63	CN1	-0.999982	-0.83018	FALSE	FALSE
3909	LAMA3	chr18	21269562	21535029	chr18	21474840	21479059	4220	0.0158965	KP4_KO63	CN1	-1	-1	FALSE	FALSE
3996	LLGL1	chr17	18128936	18148188	chr17	18135778	18149806	12411	0.644627	KP4_KO63	CN1	-1	-0.851631	FALSE	FALSE
4173	MCM4	chr8	48872763	48890719	chr8	48885386	48889368	3983	0.221808	KP4_KO63	CN3	0.577298	0.538381	FALSE	FALSE
441376	AARD	chr8	117950464	117956239	chr8	117868854	117950836	373	0.0645776	KP4_KO63	CN1	-0.999997	-0.857128	FALSE	FALSE
4864	NPC1	chr18	21108363	21166581	chr18	21131560	21153568	22009	0.378038	KP4_KO63	CN1	-1	-1	FALSE	FALSE
50807	ASAP1	chr8	131064351	131455906	chr8	131104188	131129021	24834	0.0634239	KP4_KO63	CN1	-1	-1	FALSE	FALSE
50807	ASAP1	chr8	131064351	131455906	chr8	131136228	131140366	4139	0.0105706	KP4_KO63	CN1	-0.99988	-0.99983	FALSE	FALSE
50807	ASAP1	chr8	131064351	131455906	chr8	131172079	131200459	28381	0.0724826	KP4_KO63	CN1	-0.999946	-0.856399	FALSE	FALSE
51030	TVP23B	chr17	18684582	18710026	chr17	18692635	18707609	14975	0.588524	KP4_KO63	CN1	-0.999999	-0.996606	FALSE	FALSE
51594	NBAS	chr2	15307032	15701472	chr2	15493646	15506847	13202	0.0334702	KP4_KO63	CN1	-0.996545	-0.995314	FALSE	FALSE
54832	VPS13C	chr15	62144590	62352664	chr15	62173731	62174965	1235	0.00593536	KP4_KO63	CN1	-0.998287	-0.987298	FALSE	FALSE
54890	ALKBH5	chr17	18086867	18113267	chr17	18098238	18111740	13503	0.511458	KP4_KO63	CN1	-1	-0.99945	FALSE	FALSE
5500	PPP1CB	chr2	28974612	29025806	chr2	28863762	28975072	461	0.00900479	KP4_KO63	CN1	-0.990985	-0.901808	FALSE	FALSE
5545	PRB4	chr12	11033560	11463369	chr12	11174240	11286873	112634	0.262055	KP4_KO63	CN1	-1	-0.833333	FALSE	FALSE
55638	SYBU	chr8	110586405	110704020	chr8	110402650	113304969	117616	1	KP4_KO63	CN1	-1	-0.952592	FALSE	FALSE
5636	PRPSAP2	chr17	18759612	18834599	chr17	18814385	18923774	20215	0.269576	KP4_KO63	CN1	-1	-0.879132	FALSE	FALSE
56943	ENY2	chr8	110346552	110358189	chr8	110099711	110397889	11638	1	KP4_KO63	CN1	-1	-0.916146	FALSE	FALSE
5885	RAD21	chr8	117858173	117887105	chr8	117868854	117950836	18252	0.630837	KP4_KO63	CN1	-0.999997	-0.857128	FALSE	TRUE
6095	RORA	chr15	60780483	61521502	chr15	60734584	60970915	190433	0.256988	KP4_KO63	CN1	-0.999988	-0.845233	FALSE	FALSE
6241	RRM2	chr2	10262695	10271546	chr2	10267183	10269311	2129	0.240511	KP4_KO63	CN1	-0.999211	-0.999142	FALSE	FALSE
64285	RHBDF1	chr16	108058	126351	chr16	111352	114857	3506	0.191648	KP4_KO63	CN3	0.584907	0.563448	FALSE	FALSE
644660	RAD21-AS1	chr8	117886663	117889107	chr8	117868854	117950836	2445	1	KP4_KO63	CN1	-0.999997	-0.857128	FALSE	FALSE
644815	FAM83G	chr17	18874381	18908060	chr17	18814385	18923774	33680	1	KP4_KO63	CN1	-1	-0.879132	FALSE	FALSE
6470	SHMT1	chr17	18231187	18266856	chr17	18243326	18251784	8459	0.237146	KP4_KO63	CN1	-0.999463	-0.990911	FALSE	FALSE
64798	DEPTOR	chr8	120885900	121063157	chr8	120940609	121174838	122549	0.691359	KP4_KO63	CN1	-1	-0.818182	FALSE	FALSE
6579	SLCO1A2	chr12	21417534	21548371	chr12	21448500	21457537	9038	0.0690778	KP4_KO63	CN1	-0.999922	-0.99983	FALSE	FALSE
6873	TAF2	chr8	120743014	120845074	chr8	120744133	120795903	51771	0.507255	KP4_KO63	CN1	-1	-0.822796	FALSE	FALSE
6873	TAF2	chr8	120743014	120845074	chr8	120800999	120831776	30778	0.301565	KP4_KO63	CN1	-1	-0.909091	FALSE	FALSE
7156	TOP3A	chr17	18177235	18218321	chr17	18165997	18196196	18962	0.461509	KP4_KO63	CN1	-1	-0.837874	FALSE	FALSE
7201	TRHR	chr8	110099653	110131812	chr8	110099711	110397889	32102	0.998197	KP4_KO63	CN1	-1	-0.916146	FALSE	FALSE
7373	COL14A1	chr8	121137347	121384273	chr8	120940609	121174838	37492	0.151834	KP4_KO63	CN1	-1	-0.818182	FALSE	FALSE
7373	COL14A1	chr8	121137347	121384273	chr8	121215917	121241038	25122	0.101739	KP4_KO63	CN1	-1	-0.899998	FALSE	FALSE
79075	DSCC1	chr8	120846181	120868170	chr8	120847102	120862786	15685	0.713279	KP4_KO63	CN1	-1	-0.860157	FALSE	FALSE
79172	CENPO	chr2	25016175	25045245	chr2	25037214	25039716	2503	0.0860995	KP4_KO63	CN1	-0.999897	-0.994354	FALSE	FALSE
79664	ICE2	chr15	60711808	60771359	chr15	60648087	60720916	9109	0.152959	KP4_KO63	CN1	-0.999945	-0.993976	FALSE	FALSE
79664	ICE2	chr15	60711808	60771359	chr15	60734584	60970915	36776	0.617544	KP4_KO63	CN1	-0.999988	-0.845233	FALSE	FALSE
79748	LMAN1L	chr15	75105153	75119208	chr15	75112354	75113597	1244	0.0885031	KP4_KO63	CN3	0.584958	0.554977	FALSE	FALSE
83450	DRC3	chr17	17876127	17920189	chr17	17880882	17896255	15374	0.34891	KP4_KO63	CN1	-1	-1	FALSE	FALSE
83450	DRC3	chr17	17876127	17920189	chr17	17900743	17928048	19447	0.441345	KP4_KO63	CN1	-0.9994	-0.816953	FALSE	FALSE
84865	CCDC142	chr2	74699085	74710357	chr2	74702012	74702883	872	0.077353	KP4_KO63	CN1	-0.999775	-0.999163	FALSE	FALSE
84955	NUDCD1	chr8	110253148	110346350	chr8	110099711	110397889	93203	1	KP4_KO63	CN1	-1	-0.916146	FALSE	FALSE
8780	RIOK3	chr18	21032787	21063099	chr18	21054881	21061273	6393	0.2109	KP4_KO63	CN1	-0.999923	-0.999907	FALSE	FALSE
91647	ATPAF2	chr17	17918373	17942480	chr17	17900743	17928048	9676	0.401361	KP4_KO63	CN1	-0.9994	-0.816953	FALSE	FALSE
9166	EBAG9	chr8	110551929	110577391	chr8	110402650	113304969	25463	1	KP4_KO63	CN1	-1	-0.952592	FALSE	FALSE
92521	SPECC1	chr17	19912649	20218072	chr17	20209305	20355226	8768	0.0287076	KP4_KO63	CN1	-0.999982	-0.83018	TRUE	TRUE
93035	PKHD1L1	chr8	110374706	110543500	chr8	110099711	110397889	23184	0.13735	KP4_KO63	CN1	-1	-0.916146	FALSE	FALSE
93035	PKHD1L1	chr8	110374706	110543500	chr8	110402650	113304969	140851	0.83445	KP4_KO63	CN1	-1	-0.952592	FALSE	FALSE
9581	PREPL	chr2	44544748	44589001	chr2	44569525	44571755	2231	0.0504135	KP4_KO63	CN1	-0.99751	-0.936867	FALSE	FALSE
9706	ULK2	chr17	19674143	19771239	chr17	19645286	19683972	9830	0.101239	KP4_KO63	CN1	-1	-0.999993	FALSE	FALSE
9706	ULK2	chr17	19674143	19771239	chr17	19689219	19746565	57347	0.590616	KP4_KO63	CN1	-1	-0.856334	FALSE	FALSE
112869	SGF29	chr16	28565249	28603111	chr16	28550086	28600515	35267	0.931437	8988T_KO275	CN3	0.58457	0.550487	FALSE	FALSE
249	ALPL	chr1	21835858	21904905	chr1	21887559	21936169	17347	0.251231	8988T_KO275	CN1	-1	-0.949855	FALSE	FALSE
26471	NUPR1	chr16	28548662	28550495	chr16	28550086	28600515	410	0.223555	8988T_KO275	CN3	0.58457	0.550487	FALSE	FALSE
5909	RAP1GAP	chr1	21922708	21995856	chr1	21887559	21936169	13462	0.184035	8988T_KO275	CN1	-1	-0.949855	FALSE	FALSE
5909	RAP1GAP	chr1	21922708	21995856	chr1	21940448	22013762	55409	0.757481	8988T_KO275	CN1	-0.999293	-1.1184	FALSE	FALSE
84196	USP48	chr1	22004792	22109688	chr1	21940448	22013762	8971	0.085522	8988T_KO275	CN1	-0.999293	-1.1184	FALSE	FALSE
23225	NUP210	chr3	13357737	13461809	chr3	13438826	13522924	22984	0.220845	8988T_KO328	CN3	0.584963	0.66791	FALSE	FALSE
414212	GLUD1P2	chr10	46764668	48958083	chr10	48903508	48922877	19370	0.00883097	8988T_KO328	CN0	-5.27216	-3.69833	FALSE	FALSE
50853	VILL	chr3	38029530	38048676	chr3	38035358	38039885	4528	0.236486	8988T_KO328	CN3	0.584962	0.501396	FALSE	FALSE
55747	FAM21B	chr10	47894023	51893269	chr10	48903508	48922877	19370	0.00484341	8988T_KO328	CN0	-5.27216	-3.69833	FALSE	FALSE
56624	ASAH2	chr10	51947000	52008370	chr10	51965711	51978420	12710	0.207101	8988T_KO328	CN1	-2.66097	-2.66097	FALSE	FALSE
728053	BMS1P1	chr10	46737613	48952629	chr10	48903508	48922877	19370	0.00874485	8988T_KO328	CN0	-5.27216	-3.69833	FALSE	FALSE
728798	FRMPD2B	chr10	48844036	49383240	chr10	48903508	48922877	19370	0.0359233	8988T_KO328	CN0	-5.27216	-3.69833	FALSE	FALSE
79885	HDAC11	chr3	13521224	13547924	chr3	13438826	13522924	1701	0.0637055	8988T_KO328	CN3	0.584963	0.66791	FALSE	FALSE
