## Supplementary material for "Baseline cellular state dictates the molecular impact of *KRAS* mutant variants in pancreatic cancer cells": Table S2

### Sheet: 8988T KO275
chrom	start	ref	alt	type	MAF	gene	impact_so	aa_change	clinvar_sig	clinvar_disease_name	dbsnp_ids	rs_ss	cosmic_ids	gt_alt_freqs.KO	gt_alt_freqs.parental
chr10	22617057	A	G	snp	0	COMMD3-BMI1	splice_region_variant		.	.	.	None	.	0.375	0
chr10	47709039	T	C	snp	0	ANTXRL-FAM25BP	intergenic_region		.	.	rs367972775	None	.	0.189189	0.0285714
chr10	95557396	G	T	snp	0	LGI1	missense_variant	p.Trp504Leu	.	.	.	None	.	0.4	0
chr10	116044580	G	T	snp	0	VWA2	intron_variant		.	.	.	None	.	0.444444	0
chr11	194687	G	A	snp	0	ODF3	upstream_gene_variant		.	.	rs201585718	None	.	0.307692	0
chr11	490034	C	T	snp	0.25	PTDSS2	missense_variant	p.Ala439Val	.	.	rs61742833	None	.	0.235294	0.011236
chr11	1078127	C	A	snp	0	MUC2	synonymous_variant	p.Thr165Thr	.	.	.	None	.	0.271429	0
chr11	3381797	G	GA	indel	0.11	ZNF195	splice_region_variant		.	.	rs750093492	None	.	0.307692	0
chr11	46665814	CT	C	indel	0.26	ATG13	splice_region_variant		.	.	rs770702341	None	.	0.166667	0.0294118
chr11	47270194	G	A	snp	0	NR1H3	5_prime_UTR_variant		.	.	.	None	.	0.256098	0
chr11	60229867	A	C	snp	0	MS4A1	synonymous_variant	p.Ser7Ser	.	.	.	None	.	0.304348	0
chr11	64641772	C	CAA	indel	0	EHD1	intron_variant		.	.	.	None	.	0.8	0
chr11	71604686	C	G	snp	0	LOC100133315	intron_variant		.	.	.	None	.	0.233333	0
chr11	75298609	G	A	snp	0	MAP6	missense_variant	p.His646Tyr	.	.	rs758898350	None	.	0.3125	0
chr11	77394600	G	GA	indel	0	RSF1	intron_variant		.	.	.	None	.	0.307692	0
chr11	111412370	G	A	snp	0	LAYN	intron_variant		.	.	.	None	.	0.1875	0
chr12	8688710	C	T	snp	0	CLEC4E	missense_variant	p.Gly155Ser	.	.	rs371322474	nan	.	0.463415	0
chr12	9451472	G	A	snp	0.5	LOC642846	intron_variant		.	.	rs61916259	nan	.	0.184211	0.027027
chr12	31253745	C	T	snp	0	DDX11	intron_variant		.	.	.	None	.	0.275862	0
chr12	54763920	T	TG	indel	0	ZNF385A	3_prime_UTR_variant		.	.	.	None	.	0.285714	0
chr12	54912965	C	T	snp	0	NCKAP1L	splice_region_variant		.	.	rs373256020	nan	.	0.373134	0
chr12	55038931	G	A	snp	0	DCD	intron_variant		.	.	.	None	.	0.26087	0
chr12	56994330	G	GA	indel	0	BAZ2A	intron_variant		.	.	.	None	.	0.205882	0.0322581
chr12	58139514	T	A	snp	0	TSPAN31	intron_variant		.	.	.	None	.	0.233333	0
chr12	104516952	CA	C	indel	0.13	NFYB	intron_variant		.	.	rs376212712	nan	.	0.2	0
chr12	124144571	CT	C	indel	0.29	GTF2H3	intron_variant		.	.	rs538619452,rs3215246	nan	.	0.153846	0.0471698
chr13	41323286	A	C	snp	0	MRPS31	missense_variant	p.Ile315Met	.	.	.	None	.	0.4	0
chr13	98666533	T	TA	indel	0.01	IPO5	intron_variant		.	.	rs566596266	None	.	0.363636	0
chr14	79933670	A	G	snp	0	NRXN3	missense_variant	p.Thr1124Ala	.	.	.	None	.	0.231884	0
chr14	91700886	G	T	snp	0	GPR68	missense_variant	p.Arg170Ser	.	.	.	None	.	0.371429	0
chr15	22692735	A	T	snp	0	MIR4509-1-GOLGA8DP	intergenic_region		.	.	rs62010781	None	.	0.163265	0.027027
chr15	30905310	CGGA	C	indel	0	GOLGA8H	disruptive_inframe_deletion	p.Gly429del	.	.	rs770804011	None	.	0.2	0
chr15	77310915	G	T	snp	0	PSTPIP1	intron_variant		.	.	.	None	.	0.48	0
chr16	3109105	G	A	snp	0	MMP25	3_prime_UTR_variant		.	.	.	None	.	0.363636	0
chr16	14723552	G	T	snp	0	PARN	intron_variant		.	.	.	None	.	0.5	0
chr16	20395989	C	A	snp	0	PDILT	missense_variant	p.Arg129Met	.	.	.	None	.	0.425	0
chr16	32190840	C	T	snp	0.01	LOC102723753	non_coding_transcript_exon_variant		.	.	rs548275521	None	.	0.111111	0.0397351
chr16	32441984	G	C	snp	0	LOC390705-TP53TG3E	intergenic_region		.	.	.	None	.	0.148148	0
chr16	33410829	G	A	snp	0	LOC390705-ENPP7P13	intergenic_region		.	.	rs777583769	None	.	0.1	0.021978
chr16	33707930	T	C	snp	0.1	ENPP7P13-LINC00273	intergenic_region		.	.	rs144018906	None	.	0.210526	0
chr16	33941757	C	G	snp	0	ENPP7P13-LINC00273	intergenic_region		.	.	rs796169146	None	.	0.116129	0.0472441
chr16	58557155	C	CA	indel	0	CNOT1	intron_variant		.	.	.	None	.	0.173913	0
chr16	70154479	A	G	snp	0.05	PDPR	missense_variant	p.Thr29Ala	not-provided	not_provided	rs200469748	None	COSM215659	0.119048	0.0422535
chr16	84900485	C	A	snp	0	CRISPLD2	intron_variant		.	.	.	None	.	0.130435	0
chr17	45377705	C	T	snp	0.76	ITGB3	intron_variant		.	.	rs12603725	nan	.	0.333333	0
chr17	73917661	C	T	snp	0	FBF1	intron_variant		.	.	rs775242437	nan	.	0.65625	0
chr17_gl000205_random	117784	C	A	snp	0	MGC70870	non_coding_transcript_exon_variant		.	.	.	None	.	0.112903	0.0460829
chr17_gl000205_random	118496	G	T	snp	0	MGC70870	non_coding_transcript_exon_variant		.	.	.	None	.	0.119658	0.0275862
chr18	6873645	C	CT	indel	0.07	ARHGAP28	intron_variant		.	.	rs753816928	None	.	0.1875	0.0454545
chr18	19752071	TACC	T	indel	0.25	GATA6	disruptive_inframe_deletion	p.His333del	benign	Persistent_truncus_arteriosus	rs587780342	None	.	0.122449	0.0178571
chr19	11465626	A	G	snp	0	PLPPR2	upstream_gene_variant		.	.	.	None	.	0.222222	0
chr19	39138525	C	G	snp	0	ACTN4	synonymous_variant	p.Ala47Ala	.	.	.	None	.	0.162963	0.00869565
chr19	42407885	G	A	snp	0	ARHGEF1	missense_variant	p.Asp638Asn	.	.	.	None	.	0.357143	0
chr19	44847515	T	G	snp	0	ZNF112	intron_variant		.	.	.	None	.	0.5625	0
chr19	48049169	T	C	snp	0	ZNF541	missense_variant	p.Ser206Gly	.	.	.	None	.	0.513514	0
chr19	58458772	G	T	snp	0	ZNF256	intron_variant		.	.	.	None	.	0.571429	0
chr1	11175535	C	T	snp	0	MTOR	intron_variant		.	.	.	None	.	0.666667	0.0384615
chr1	17723700	G	A	snp	0	PADI6	intron_variant		.	.	.	None	.	0.40625	0.0434783
chr1	22032855	G	A	snp	0	USP48	intron_variant		.	.	.	None	.	0.470588	0
chr1	33799657	T	TA	indel	0.03	PHC2	intron_variant		.	.	rs754412417	None	.	0.170732	0.0243902
chr1	36230103	C	A	snp	0	CLSPN	missense_variant	p.Met115Ile	.	.	.	None	COSM908770,COSM908771	0.45098	0
chr1	43806128	G	A	snp	0	MPL	missense_variant	p.Ala309Thr	.	.	.	None	.	0.564103	0
chr1	151141422	C	T	snp	0	TNFAIP8L2-SCNM1	intron_variant		.	.	.	None	.	0.473684	0
chr1	156533119	G	C	snp	0	IQGAP3	intron_variant		.	.	.	None	.	0.351351	0
chr1	173545906	G	GA	indel	0.12	SLC9C2	intron_variant		.	.	rs758953683	None	COSM1724833	0.135135	0
chr1	173921300	C	CA	indel	0.18	RC3H1	intron_variant		.	.	rs774170160,rs556102525,rs199536039	None	.	0.24	0.04
chr1	181725111	A	G	snp	0	CACNA1E	missense_variant	p.Glu1337Gly	.	.	.	None	.	0.328947	0
chr1	205128805	A	G	snp	0	DSTYK	missense_variant	p.Ser703Pro	.	.	.	None	.	0.357895	0
chr1	227171736	G	T	snp	0.39	COQ8A	intron_variant		.	.	rs1574184	None	.	0.181818	0
chr1	246810624	C	T	snp	0	CNST	synonymous_variant	p.His374His	.	.	rs777798745	None	.	0.246575	0
chr20	36500367	C	T	snp	0	CTNNBL1	missense_variant	p.Arg549Trp	.	.	rs752655870	None	.	0.278689	0
chr20	37126167	A	AT	indel	0.06	RALGAPB	intron_variant		.	.	rs757941170	None	.	0.134615	0.0384615
chr20	57567902	C	CA	indel	0	NELFCD	intron_variant		.	.	.	None	.	0.666667	0
chr20	57766657	C	T	snp	0	ZNF831	missense_variant	p.Thr195Met	.	.	.	None	COSM360901	0.178082	0
chr20	62322169	C	A	snp	0	RTEL1	missense_variant	p.Ala809Asp	.	.	.	None	.	0.210526	0.015625
chr22	35478622	G	A	snp	0	ISX	synonymous_variant	p.Gln114Gln	.	.	.	None	.	0.440678	0
chr22	44151720	T	TA	indel	0.01	EFCAB6	intron_variant		.	.	rs770729893	None	.	0.25	0
chr2	33745585	C	A	snp	0	RASGRP3	intron_variant		.	.	.	None	.	0.466667	0
chr2	33812441	T	G	snp	0	FAM98A	intron_variant		.	.	.	None	.	0.375	0
chr2	85766544	C	T	snp	0.4	MAT2A	intron_variant		.	.	rs2289972	None	.	0.409091	0
chr2	91873844	G	A	snp	0	LOC654342-LOC101927050	intergenic_region		.	.	rs78096587	None	COSM1735590	0.108434	0
chr2	92325204	G	A	snp	0	ACTR3BP2-FAM95A	intergenic_region		.	.	rs6739144	None	.	0.470588	0
chr2	112896414	C	CAG	indel	0	FBLN7	intron_variant		.	.	.	None	.	0.2	0
chr2	112896415	T	C	snp	0	FBLN7	intron_variant		.	.	.	None	.	0.25	0
chr2	162894884	T	C	snp	0	DPP4	synonymous_variant	p.Leu180Leu	.	.	.	None	.	0.304348	0.0263158
chr2	163374338	C	A	snp	0	KCNH7	stop_gained	p.Glu265*	.	.	.	None	.	0.283019	0
chr2	168103600	A	T	snp	0	XIRP2	missense_variant	p.Glu1900Val	.	.	.	None	.	0.267857	0
chr2	175324881	ATT	A	indel	0	GPR155	intron_variant		.	.	.	None	.	0.333333	0
chr2	210834613	T	A	snp	0	UNC80	missense_variant	p.Leu2644Gln	.	.	.	None	.	0.447368	0
chr2	231589989	G	A	snp	0	CAB39	intron_variant		.	.	rs543006524	None	.	0.290909	0
chr2	231589990	T	C	snp	0	CAB39	intron_variant		.	.	.	None	.	0.333333	0
chr2	241710650	G	T	snp	0	KIF1A	intron_variant		.	.	.	None	.	0.428571	0
chr3	10128964	C	CTT	indel	0.08	FANCD2	intron_variant		.	.	rs371321981	None	.	0.15625	0
chr3	49724013	G	A	snp	0	MST1	intron_variant		.	.	rs6779963	None	.	0.145455	0.0434783
chr3	64590022	G	GA	indel	0.01	ADAMTS9	intron_variant		.	.	rs780592809	None	.	0.2	0.0408163
chr3	113765592	G	GA	indel	0.01	CCDC191	intron_variant		.	.	rs777228095	None	.	0.166667	0
chr3	121396048	T	TA	indel	0	GOLGB1	intron_variant		.	.	rs774104640,rs3835145,rs72587269,rs397841021	None	.	0.285714	0
chr3	121416205	C	T	snp	0	GOLGB1	missense_variant	p.Cys1055Tyr	.	.	rs779551771	None	.	0.373134	0.0181818
chr3	132363751	TA	T	indel	0.45	ACAD11	intron_variant		.	.	rs755761450	None	.	0.285714	0
chr3	176751869	GA	G	indel	0	TBL1XR1	intron_variant		.	.	rs200642827	None	.	0.444444	0
chr3	184658057	T	TTATATA	indel	0.25	VPS8	intron_variant		.	.	rs142586532,rs5855048	None	.	0.25	0
chr3	195956725	AAG	A	indel	0	SLC51A	intron_variant		.	.	rs144375332,rs759896882	None	.	0.151515	0.0434783
chr4	40144241	G	GT	indel	0.03	N4BP2	intron_variant		.	.	rs550086644	None	.	0.166667	0
chr4	41496678	C	A	snp	0	LIMCH1	intron_variant		.	.	.	None	.	0.388889	0
chr4	108935770	T	C	snp	0.25	HADH	intron_variant		.	.	rs553961091	None	.	0.25	0.0487805
chr4	120528533	G	A	snp	0	PDE5A	intron_variant		.	.	.	None	.	0.352941	0
chr4	123222378	A	AT	indel	0	KIAA1109	intron_variant		.	.	.	None	.	0.190476	0
chr5	24593656	G	A	snp	0	CDH10	5_prime_UTR_variant		.	.	.	None	.	0.296296	0.0172414
chr5	150042600	C	T	snp	0	MYOZ3	intron_variant		.	.	.	None	.	0.348837	0
chr5	168189592	G	A	snp	0	SLIT3	stop_gained	p.Gln521*	.	.	.	None	.	0.329268	0
chr5	171638794	G	C	snp	0	UBTD2	3_prime_UTR_variant		.	.	.	None	.	0.1875	0
chr5	176520423	C	T	snp	0	FGFR4	missense_variant	p.Ala372Val	.	.	.	None	.	0.227642	0
chr6	26045687	C	T	snp	0	HIST1H3C	missense_variant	p.Pro17Leu	.	.	.	None	.	0.216216	0
chr6	28198111	A	T	snp	0	ZSCAN9	splice_acceptor_variant		.	.	.	None	.	0.204301	0
chr6	36946314	G	T	snp	0	MTCH1	missense_variant	p.Ala160Asp	.	.	.	None	.	0.149254	0
chr6	51889656	C	T	snp	0	PKHD1	missense_variant	p.Gly1651Ser	.	.	.	None	.	0.172414	0.0147059
chr6	65655694	T	A	snp	0	EYS	missense_variant	p.Lys791Ile	.	.	.	None	.	0.326087	0
chr6	87966464	C	A	snp	0	ZNF292	missense_variant	p.Gln1040Lys	.	.	.	None	.	0.271605	0
chr6	108214753	G	GT	indel	0	SEC63	frameshift_variant	p.Pro536fs	pathogenic	Congenital_cystic_disease_of_liver	rs797044656	None	.	0.153846	0
chr6	111281583	G	GT	indel	0.14	GTF3C6	intron_variant		.	.	rs766917664,rs551914157	None	.	0.153846	0
chr6	136787754	T	TA	indel	0	MAP7	intron_variant		.	.	.	None	.	0.266667	0
chr7	47873982	C	G	snp	0	PKD1L1	missense_variant	p.Gly2043Ala	.	.	.	None	.	0.351351	0
chr7	54820079	G	T	snp	0	SEC61G	3_prime_UTR_variant		.	.	.	None	.	0.377049	0
chr7	142459571	T	G	snp	0	PRSS1	intron_variant		.	.	rs745503927	None	.	0.121951	0
chr7	143964050	G	A	snp	0.16	CTAGE4	missense_variant	p.Leu765Phe	.	.	rs200781769	None	.	0.148148	0
chr7_gl000195_random	819	G	A	snp	0	CHR_START-LOC102723360	intergenic_region		.	.	.	None	.	0.1	0.00714286
chr8	55104540	G	A	snp	0	MRPL15-SOX17	intergenic_region		.	.	.	None	.	0.333333	0
chr8	90796368	T	TA	indel	0.08	RIPK2	intron_variant		.	.	rs763940231,rs560035192,rs377038313	None	.	0.222222	0
chr8	90933283	A	AT	indel	0.02	OSGIN2	intron_variant		.	.	rs750027394	None	.	0.171429	0
chr8	101164031	A	AT	indel	0.03	POLR2K	splice_region_variant		.	.	rs774547913	None	.	0.125	0
chr8	126087402	C	A	snp	0	KIAA0196	intron_variant		.	.	.	None	.	0.333333	0
chr8	145559823	C	G	snp	0	SCRT1	missense_variant	p.Arg3Thr	.	.	.	None	.	0.195652	0
chr9	86452295	C	G	snp	0	KIF27	missense_variant	p.Glu1276Gln	.	.	.	None	.	0.172414	0
chr9	112018216	TA	T	indel	0	EPB41L4B	intron_variant		.	.	.	None	.	0.181818	0
chr9	113530023	C	CA	indel	0	MUSK	intron_variant		.	.	rs113978287	None	.	0.25	0.0333333
chr9	125639658	T	C	snp	0	RC3H2	intron_variant		.	.	rs188248612	None	.	0.363636	0
chr9	130116396	G	A	snp	0.42	GARNL3	intron_variant		.	.	rs10987605	None	.	0.5	0
chr9	131085220	G	C	snp	0	COQ4	intron_variant		.	.	.	None	.	0.27027	0
chr9	134463491	C	A	snp	0.1	RAPGEF1	intron_variant		.	.	rs113525739	None	.	0.266667	0.0333333
chrX	9862568	C	G	snp	0	SHROOM2	missense_variant	p.Asp207Glu	.	.	.	None	.	0.26	0
chrX	11312866	A	G	snp	0	ARHGAP6	intron_variant		.	.	.	None	.	0.317073	0
chrX	27766279	C	T	snp	0	DCAF8L2	missense_variant	p.Thr423Ile	.	.	.	None	.	0.5	0.0454545
chrX	40573203	A	AT	indel	0.01	MED14	intron_variant		.	.	rs762870644	None	.	0.129032	0
chrX	47444663	G	T	snp	0	TIMP1	missense_variant	p.Ala88Ser	.	.	.	None	.	0.380282	0
chrX	57337094	C	T	snp	0	FAAH2	synonymous_variant	p.Ala115Ala	.	.	.	None	.	0.418605	0
chrX	70390006	GCACA	G	indel	0	NLGN3	3_prime_UTR_variant		.	.	.	None	.	0.142857	0
chrX	105142615	G	T	snp	0	NRK	missense_variant	p.Gly207Val	.	.	.	None	.	0.392157	0
chrX	138529586	G	T	snp	0	SRD5A1P1	non_coding_transcript_exon_variant		.	.	.	None	.	0.555556	0

### Sheet: 8988T KO328
chrom	start	ref	alt	type	MAF	gene	impact_so	aa_change	clinvar_sig	clinvar_disease_name	dbsnp_ids	rs_ss	cosmic_ids	gt_alt_freqs.KO	gt_alt_freqs.parental
chr10	17279210	G	GT	indel	0.19	VIM	splice_region_variant		.	.	rs756222717	None	.	0.315789	0.05
chr10	32575772	T	TA	indel	0.03	EPC1	splice_region_variant		.	.	rs771304195	None	.	0.107143	0.0227273
chr10	50018764	G	A	snp	0.06	WDFY4	missense_variant	p.Val1677Met	.	.	rs61742644	None	.	0.372549	0.047619
chr10	96117977	CCA	C	indel	0.14	NOC3L	splice_region_variant		.	.	rs111938683	None	.	0.106383	0.0135135
chr11	1016794	C	G	snp	0.19	MUC6	missense_variant	p.Gln2002His	.	.	rs111397691	None	.	0.120805	0.0444444
chr11	5269585	A	G	snp	0.8	HBG1	3_prime_UTR_variant		.	.	rs62755960	None	.	0.209302	0.0434783
chr11	47372244	C	A	snp	0	MYBPC3	intron_variant		.	.	.	None	.	0.294118	0
chr11	64132930	C	A	snp	0	RPS6KA4	synonymous_variant	p.Ile355Ile	.	.	.	None	.	0.245763	0
chr11	64856310	G	A	snp	0	TMEM262	intron_variant		.	.	.	None	.	0.275229	0
chr11	73988049	G	T	snp	0	P4HA3	missense_variant	p.Pro439Thr	.	.	.	None	.	0.296552	0
chr11	113564965	C	CA	indel	0	TMPRSS5	intron_variant		.	.	.	None	.	0.571429	0
chr12	89845	C	T	snp	0	LOC100288778	intron_variant		.	.	rs369014086	nan	.	0.111111	0.0458015
chr12	26628356	C	CA	indel	0.12	ITPR2	splice_region_variant		.	.	rs778859304	nan	.	0.185185	0
chr12	40936054	C	A	snp	0	MUC19	intron_variant		.	.	.	None	.	0.185185	0
chr12	94243726	G	C	snp	0	CRADD	intron_variant		.	.	.	None	.	0.28125	0
chr12	94243817	C	T	snp	0	CRADD	missense_variant	p.Ala124Val	.	.	.	None	.	0.328125	0
chr12	101689235	A	AT	indel	0.04	UTP20	intron_variant		.	.	rs527320383,rs71438421	nan	.	0.210526	0
chr12	124242457	C	CT	indel	0.07	ATP6V0A2	splice_acceptor_variant		.	.	rs762382328	nan	.	0.185185	0
chr13	24410497	G	GA	indel	0.17	MIPEP	intron_variant		.	.	rs772103362	None	.	0.294118	0
chr13	39603383	TA	T	indel	0.1	PROSER1	intron_variant		.	.	rs753508727	None	.	0.625	0
chr14	50050395	GA	G	indel	0.13	RPS29	splice_region_variant		.	.	rs758333036	None	COSM253091,COSM1238023	0.172414	0
chr14	102894558	G	GT	indel	0	TECPR2	splice_region_variant		.	.	.	None	.	0.291667	0
chr14	106444541	C	CT	indel	0	ADAM6-LINC00226	intergenic_region		.	.	.	None	.	0.266667	0
chr15	21937333	A	G	snp	0	LOC646214	non_coding_transcript_exon_variant		.	.	rs8035380	None	.	0.131579	0.0375
chr15	22440592	G	A	snp	0	OR4N3P-IGHV1OR15-1	intergenic_region		.	.	.	None	.	0.25	0
chr15	40062765	C	T	snp	0	FSIP1	missense_variant	p.Glu58Lys	.	.	.	None	.	0.548387	0
chr15	52561890	AT	A	indel	0	MYO5C	intron_variant		.	.	rs753094135	None	.	0.307692	0
chr15	64983836	AT	A	indel	0.3	OAZ2	intron_variant		.	.	rs749118884	None	.	0.444444	0
chr16	451931	C	T	snp	0	DECR2	5_prime_UTR_variant		.	.	.	None	.	0.4	0
chr16	51175654	CGCT	C	indel	0.06	SALL1	conservative_inframe_deletion	p.Ser159del	uncertain,other	not_specified|Townes_syndrome	rs769634214	None	.	0.104	0.034188
chr16	56496444	G	T	snp	0	OGFOD1	splice_acceptor_variant		.	.	.	None	COSM703391	0.237288	0
chr16	65038521	G	T	snp	0	CDH11	intron_variant		.	.	rs759166448	None	.	0.191176	0
chr17	6531607	A	C	snp	0	KIAA0753	missense_variant	p.Ser183Ala	.	.	.	None	.	0.648148	0.0166667
chr17	16335752	C	CTT	indel	0	TRPV2	intron_variant		.	.	rs746455621	nan	.	0.4	0
chr17	19645996	G	T	snp	0	ALDH3A1	intron_variant		.	.	.	None	.	0.376812	0
chr17	36339816	G	A	snp	0	TBC1D3	intron_variant		.	.	rs376563208	nan	.	0.428571	0
chr17	38451738	TAA	T	indel	0.02	CDC6	intron_variant		.	.	rs796467127	nan	.	0.357143	0
chr17	39659878	G	GA	indel	0.02	KRT13	intron_variant		.	.	rs753894302	nan	.	0.14	0.0166667
chr17	74536335	G	T	snp	0.16	PRCD	intron_variant		.	.	rs4648338	nan	.	0.5	0
chr17	76499105	G	C	snp	0	DNAH17	intron_variant		.	.	.	None	.	0.375	0
chr17_gl000205_random	117784	C	A	snp	0	MGC70870	non_coding_transcript_exon_variant		.	.	.	None	.	0.103896	0.0460829
chr18	11886726	G	A	snp	0	MPPE1	synonymous_variant	p.Ala243Ala	.	.	.	None	.	0.119048	0
chr18	43445729	C	CA	indel	0.1	EPG5	splice_region_variant		.	.	rs774351441	None	.	0.428571	0
chr18	47116978	C	T	snp	0	LIPG	3_prime_UTR_variant		.	.	.	None	.	0.416667	0
chr19	291221	G	A	snp	0	PLPP2	intron_variant		.	.	.	None	.	0.5	0
chr19	38794965	A	G	snp	0	YIF1B	3_prime_UTR_variant		.	.	.	None	.	0.184211	0
chr1	92185040	A	T	snp	0	TGFBR3	intron_variant		.	.	.	None	.	0.575758	0
chr1	104615846	C	G	snp	0	LOC100129138	non_coding_transcript_exon_variant		.	.	.	None	.	0.571429	0
chr1	113657017	AT	A	indel	0.38	LRIG2	intron_variant		.	.	rs200615395	None	.	0.4	0
chr1	155280103	CT	C	indel	0	FDPS	intron_variant		.	.	.	None	.	0.363636	0
chr1	179051499	G	A	snp	0	TOR3A	synonymous_variant	p.Glu79Glu	.	.	.	None	.	0.318182	0.025641
chr1	235301495	CA	C	indel	0.44	RBM34	splice_region_variant		.	.	rs367780945	None	COSM1601935	0.315789	0.0434783
chr20	25900189	AAATT	A	indel	0	LOC101926935-LOC101926955	intergenic_region		.	.	rs199687742	None	.	0.191667	0.0454545
chr20	44512743	TAC	T	indel	0	ZSWIM1	3_prime_UTR_variant		.	.	rs139406603	None	.	0.3	0.0294118
chr2	27500742	A	G	snp	0	DNAJC5G	missense_variant	p.Asn79Asp	.	.	.	None	.	0.280702	0.038961
chr2	29375819	G	A	snp	0	CLIP4	intron_variant		.	.	.	None	.	0.307692	0
chr2	85766544	C	T	snp	0.4	MAT2A	intron_variant		.	.	rs2289972	None	.	0.375	0
chr2	96619734	A	G	snp	0.3	ANKRD36C	synonymous_variant	p.Asp385Asp	.	.	rs200095242	None	COSM1483373	0.109589	0.030303
chr2	102475541	C	T	snp	0	MAP4K4	splice_region_variant	p.Leu494Leu	.	.	.	None	.	0.4	0.0384615
chr2	108608699	G	C	snp	0	SLC5A7	intron_variant		.	.	.	None	.	0.333333	0
chr2	113537338	A	G	snp	0.33	IL1A	intron_variant		.	.	rs2856841	None	.	0.363636	0
chr2	128608270	G	GA	indel	0.02	POLR2D	intron_variant		.	.	rs755608168,rs796563105	None	.	0.227273	0
chr2	133019278	A	T	snp	0	ANKRD30BL-ZNF806	intergenic_region		.	.	rs200662082	None	.	0.104895	0.0466321
chr2	163291839	G	T	snp	0	KCNH7	missense_variant	p.Pro608Thr	.	.	.	None	.	0.261538	0
chr2	192011484	TA	T	indel	0.25	STAT4	splice_region_variant		.	.	rs756228173	None	COSM1733732	0.2	0
chr3	14526611	A	AT	indel	0	SLC6A6	3_prime_UTR_variant		.	.	rs61301256	None	.	0.16129	0
chr3	32022332	GCA	G	indel	0	OSBPL10	intron_variant		.	.	rs778964644	None	.	0.12069	0
chr3	37378669	C	CT	indel	0.23	GOLGA4	intron_variant		.	.	rs777693459	None	.	0.166667	0.030303
chr3	40553178	C	CT	indel	0	ZNF620	intron_variant		.	.	.	None	.	0.117647	0
chr3	65344876	G	T	snp	0	MAGI1	intron_variant		.	.	.	None	.	0.189655	0
chr3	66444391	CCATAATGAAGA	C	indel	0	LRIG1	intron_variant		.	.	.	None	.	0.254545	0
chr3	108102583	A	AAC	indel	0.12	MYH15	intron_variant		.	.	rs141454667	None	.	0.173913	0
chr3	167339339	T	C	snp	0	WDR49	intron_variant		.	.	rs546753701	None	.	0.178571	0
chr3	195956725	AAG	A	indel	0	SLC51A	intron_variant		.	.	rs144375332,rs759896882	None	.	0.163934	0.0434783
chr4	27022678	CA	C	indel	0.18	STIM2	splice_region_variant		.	.	rs767487587	None	.	0.166667	0.04
chr4	114135122	T	A	snp	0	ANK2	intron_variant		.	.	rs147666678	None	.	0.4	0
chr5	1574522	TCCA	T	indel	0.73	SDHAP3	intron_variant		.	.	rs146055310,rs34724420,rs58482054	nan	.	0.285714	0
chr5	13842026	C	CA	indel	0.29	DNAH5	intron_variant		uncertain	Primary_ciliary_dyskinesia	rs770998079,rs560720469,rs35337694	nan	.	0.26087	0
chr5	95224699	GA	G	indel	0.48	ELL2	intron_variant		.	.	rs199699795	nan	.	0.269231	0.0357143
chr5	122941006	AT	A	indel	0.16	CSNK1G3	intron_variant		.	.	rs779507045	nan	.	0.18	0.037037
chr5	140221194	G	C	snp	0.15	PCDHA8	missense_variant	p.Gly97Arg	.	.	rs199713478	nan	COSM225565,COSM225564	0.116883	0.0298507
chr5	145543819	T	C	snp	0	LARS	intron_variant		.	.	rs200063676	nan	.	0.227273	0
chr5	149283274	G	A	snp	0	PDE6A	intron_variant		.	.	.	None	.	0.4	0
chr6	28366074	T	G	snp	0	ZSCAN12	missense_variant	p.Lys36Asn	.	.	.	None	.	0.35	0
chr6	35286212	C	T	snp	0	DEF6	stop_gained	p.Gln394*	.	.	.	None	.	0.432432	0
chr6	75965939	T	C	snp	0	TMEM30A	missense_variant	p.Asn322Asp	.	.	.	None	.	0.413793	0
chr6	108214753	G	GT	indel	0	SEC63	frameshift_variant	p.Pro536fs	pathogenic	Congenital_cystic_disease_of_liver	rs797044656	None	.	0.145455	0
chr6	152539325	CA	C	indel	0	SYNE1	intron_variant		.	.	.	None	.	0.205882	0.0465116
chr6	170871039	A	G	snp	0.03	TBP	synonymous_variant	p.Gln72Gln	likely-benign	not_specified	rs55736770	None	.	0.118812	0.0403226
chr7	42005411	T	C	snp	0	GLI3	missense_variant	p.Asn1087Asp	.	.	.	None	.	0.444444	0
chr7	47930281	C	G	snp	0	PKD1L1	missense_variant	p.Ala845Pro	.	.	.	None	.	0.4375	0.030303
chr7	81689821	C	A	snp	0	CACNA2D1	missense_variant	p.Leu267Phe	.	.	.	None	.	0.189189	0
chr7	101988869	G	A	snp	0.03	SPDYE6	missense_variant	p.Arg335Cys	.	.	rs394262,rs781882846	None	.	0.173913	0
chr7	107601776	G	GC	indel	0	LAMB1	splice_region_variant		.	.	.	None	.	0.527273	0.0196078
chr7	114271578	CCAG	C	indel	0.06	FOXP2	disruptive_inframe_deletion	p.Gln232del	.	.	rs766979787	None	COSM1285046	0.103896	0
chr7	123672455	CGCT	C	indel	0.16	TMEM229A	disruptive_inframe_deletion	p.Gln200del	.	.	rs374529977,rs749418996	None	COSM405155,COSM1488192,COSM452254	0.105263	0
chr7	151970774	C	G	snp	0.1	KMT2C	intron_variant		.	.	rs201635031	None	.	0.111111	0.0322581
chr8	48773518	C	A	snp	0	PRKDC	missense_variant	p.Arg1999Ile	.	.	.	None	.	0.257143	0
chr8	71037102	T	TA	indel	0.28	NCOA2	splice_region_variant		.	.	rs765594339	None	.	0.241379	0.047619
chr8	74585482	T	TA	indel	0.02	STAU2	splice_region_variant		.	.	rs753103941	None	.	0.142857	0.0428571
chr8	124244004	G	GA	indel	0.02	C8orf76	intron_variant		.	.	rs763228154	None	.	0.117647	0.0172414
chr9	842229	G	GT	indel	0.37	DMRT1	intron_variant		.	.	rs780064237	None	.	0.238095	0
chr9	15729854	C	CT	indel	0	CCDC171	intron_variant		.	.	.	None	.	0.4	0
chr9	84248202	CGT	C	indel	0	TLE1	intron_variant		.	.	rs754314656	None	.	0.217391	0.0285714
chr9	126125354	C	T	snp	0	CRB2	synonymous_variant	p.Gly102Gly	.	.	.	None	.	0.333333	0
chr9	131721440	C	CT	indel	0.05	NUP188	intron_variant		.	.	rs759371132	None	.	0.196078	0.0357143
chrUn_gl000221	14986	G	A	snp	0	None	intergenic_region		.	.	.	None	.	0.100592	0.0473934
chrUn_gl000225	148137	C	T	snp	0	None	intergenic_region		.	.	.	None	.	0.25	0.0384615
chrX	8555965	G	C	snp	0	ANOS1	missense_variant	p.Gln199Glu	.	.	.	None	.	0.184466	0
chrX	37061767	C	T	snp	0	FTH1P18	5_prime_UTR_variant		.	.	rs74772621	None	.	0.181818	0
chrX	48922952	G	A	snp	0	CCDC120	intron_variant		.	.	.	None	.	0.206897	0
chrX	49397446	C	G	snp	0	GAGE1-PAGE1	intergenic_region		.	.	.	None	.	0.214286	0.0483871
chrX	54491998	C	T	snp	0	FGD1	synonymous_variant	p.Leu507Leu	.	.	.	None	.	0.302158	0
chrX	64748100	C	A	snp	0	LAS1L	intron_variant		.	.	.	None	.	0.227273	0
chrX	69649367	C	T	snp	0	GDPD2	missense_variant	p.Pro321Leu	.	.	rs149119501	None	.	0.353846	0.0181818
chrX	70518775	C	CT	indel	0	NONO	intron_variant		.	.	.	None	.	0.375	0
chrX	70608762	G	GT	indel	0.18	TAF1	intron_variant		.	.	rs765645687	None	.	0.227273	0.0277778
chrX	71787631	T	C	snp	0	HDAC8	missense_variant	p.Tyr151Cys	.	.	.	None	.	0.157143	0
chrX	101093340	G	T	snp	0	NXF5	missense_variant	p.Asp259Glu	.	.	.	None	.	0.142857	0
chrX	114141425	G	T	snp	0	HTR2C	stop_gained	p.Glu244*	.	.	.	None	.	0.273973	0

### Sheet: KP4 KO22
chrom	start	ref	alt	type	MAF	gene	impact_so	aa_change	clinvar_sig	clinvar_disease_name	dbsnp_ids	rs_ss	cosmic_ids	gt_alt_freqs.KO	gt_alt_freqs.parental
chr12	9220822	G	GA	indel	0.37	A2M	splice_region_variant		.	.	rs369199005	0	.	0.311111	0.0338983
chr14	51368755	T	A	snp	0.46	ABHD12B	intron_variant		.	.	rs28485307	None	.	0.363636	0
chr10	42389408	C	A	snp	0	ACTR3BP5-LOC441666	intergenic_region		.	.	.	None	.	0.3	0.0454545
chr14	105207133	A	G	snp	0.87	ADSSL1	intron_variant		.	.	rs3803307	None	.	0.5	0.04
chr7	38462186	T	C	snp	0	AMPH	intron_variant		.	.	rs778455651	None	.	0.277778	0
chr2	96610807	AAAG	A	indel	0	ANKRD36C	intron_variant		.	.	rs374734846	None	.	0.1	0
chr9	33387059	C	G	snp	0.36	AQP7	missense_variant	p.Val59Leu	.	.	rs4008659	None	.	0.1	0.0111111
chr14	21555086	AAATC	A	indel	0.78	ARHGEF40	intron_variant		.	.	rs145744937,rs376356284	None	.	0.363636	0
chr14	92555198	T	C	snp	0.44	ATXN3	intron_variant		.	.	rs8003041	None	.	0.294118	0
chr21	11058339	A	C	snp	0.03	BAGE4	intron_variant		.	.	rs28617310	None	.	0.108696	0.0151515
chr4	102839350	G	GT	indel	0.14	BANK1	intron_variant		.	.	rs373277833	None	.	0.25	0.037037
chr13	73302137	A	T	snp	0	BORA	missense_variant	p.Tyr53Phe	.	.	.	None	.	0.516129	0
chr5	37239681	C	CAA	indel	0	C5orf42	intron_variant		.	.	.	None	.	0.666667	0
chr7	44268448	C	G	snp	0	CAMK2B	missense_variant	p.Ala472Pro	.	.	.	None	.	0.205882	0
chr7	44279279	G	C	snp	0	CAMK2B	intron_variant		.	.	.	None	.	0.258065	0
chr19	39233643	G	A	snp	0	CAPN12	intron_variant		.	.	.	None	.	0.384615	0
chr3	122036903	G	A	snp	0.26	CASR-CSTA	intergenic_region		.	.	rs76249487	None	.	0.266667	0
chr17	72477368	G	C	snp	0	CD300A	intron_variant		.	.	.	None	.	0.32	0
chr9	130551652	C	G	snp	0	CDK9	missense_variant	p.Ser317Cys	.	.	.	None	.	0.21875	0
chr4	104082473	A	T	snp	0	CENPE	intron_variant		.	.	.	None	.	0.533333	0
chr17	62528250	G	GT	indel	0	CEP95	intron_variant		.	.	rs781987934	0	.	0.333333	0.047619
chr6	87797953	AAC	A	indel	0.39	CGA	intron_variant		.	.	rs796508919,rs144191580	None	.	0.145833	0.02
chr15	20083895	G	T	snp	0	CHR_START-CHEK2P2	intergenic_region		.	.	rs10444914	None	.	0.2	0.05
chr13	19239517	G	A	snp	0	CHR_START-LINC00417	intergenic_region		.	.	.	None	.	0.526316	0
chr14	102815037	C	T	snp	0	CINP	synonymous_variant	p.Thr165Thr	.	.	rs146783256	None	.	0.366667	0.0322581
chr5	79027949	C	G	snp	0	CMYA5	missense_variant	p.Pro1121Arg	.	.	rs771879918	0	.	0.263158	0.0480769
chr12	45410025	C	G	snp	0	DBX2	3_prime_UTR_variant		.	.	.	None	.	0.217391	0
chr7	21826306	C	T	snp	0	DNAH11	synonymous_variant	p.Ala3221Ala	.	.	rs566367592	None	.	0.271186	0
chr2	196912235	C	CA	indel	0.02	DNAH7	intron_variant		.	.	rs766080821	None	.	0.157895	0
chr17	11513682	T	G	snp	0	DNAH9	intron_variant		.	.	.	None	.	0.241379	0.03125
chr1	6727801	TTC	T	indel	0.1	DNAJC11	frameshift_variant	p.Glu115fs	.	.	rs374290353	None	COSM426619,COSM426618	0.133333	0
chr11	117299067	G	C	snp	0	DSCAML1	stop_gained	p.Tyr2106*	.	.	.	None	.	0.24	0.04
chr6	56458705	C	G	snp	0	DST	missense_variant	p.Glu2042Gln	.	.	.	None	.	0.38835	0
chr4	36309900	C	A	snp	0	DTHD1	synonymous_variant	p.Ala502Ala	.	.	.	None	.	0.354839	0
chr11	85961390	T	C	snp	0	EED	synonymous_variant	p.Pro56Pro	.	.	.	None	.	0.307692	0
chr17	45445228	C	T	snp	0.58	EFCAB13	intron_variant		.	.	rs9889709	0	.	0.421053	0.0454545
chr20	32803318	C	CA	indel	0	EIF2S2-ASIP	intergenic_region		.	.	rs547994425	None	.	0.132353	0.03125
chr14	74196580	G	A	snp	0.24	ELMSAN1	synonymous_variant	p.Ile619Ile	.	.	rs11847050	None	.	0.209677	0.0126582
chr8	144940705	C	T	snp	0.09	EPPK1	missense_variant	p.Arg2239His	.	.	rs112377501	None	COSM216098	0.130208	0.0497512
chr14	89756960	C	T	snp	0.01	FOXN3	intron_variant		.	.	rs80032115	None	.	0.470588	0
chr14	52165082	T	G	snp	0.63	FRMD6	intron_variant		.	.	rs6572784	None	.	0.266667	0
chr3	141934392	C	CA	indel	0.29	GK5	intron_variant		.	.	rs143336877,rs61501618	None	.	0.142857	0
chr7	124386621	C	T	snp	0	GPR37	missense_variant	p.Arg600His	.	.	rs370673060	None	.	0.24	0
chr7	50680442	G	A	snp	0	GRB10	missense_variant	p.Leu397Phe	.	.	.	None	.	0.190476	0.030303
chr17	38130037	C	CT	indel	0.06	GSDMA	intron_variant		.	.	rs147608267	0	.	0.333333	0.0384615
chr6	52622718	G	T	snp	0	GSTA2	stop_gained	p.Tyr9*	.	.	.	None	.	0.272727	0
chr12	14781677	G	GA	indel	0.68	GUCY2C	splice_region_variant		.	.	rs3217210,rs869107978,rs398116138	0	.	0.133333	0.016129
chr11	5274548	C	T	snp	0	HBG2	missense_variant	p.Met134Ile	.	.	.	None	.	0.55	0
chr17	46675067	G	C	snp	0	HOXB6	intron_variant		.	.	rs751202512	0	.	0.194444	0
chr2	20823705	T	C	snp	0	HS1BP3	synonymous_variant	p.Gly290Gly	.	.	.	None	.	0.333333	0
chr14	94578161	G	T	snp	0.44	IFI27	intron_variant		.	.	rs2239644	None	.	0.368421	0.047619
chr12	53587133	G	C	snp	0	ITGB7	missense_variant	p.Arg506Gly	.	.	.	None	.	0.333333	0
chr10	78868164	CAAA	C	indel	0.72	KCNMA1	intron_variant		.	.	rs138226779,rs577865548,rs556012800	None	.	0.307692	0
chr3	44846476	GA	G	indel	0.37	KIF15	intron_variant		.	.	rs750056679	None	.	0.5	0
chr4	166232006	G	GT	indel	0	KLHL2	intron_variant		.	.	.	None	.	0.4	0
chr3	45636269	AACACACACACACACACACACACACAC	A	indel	0	LIMD1	upstream_gene_variant		.	.	.	None	.	0.285714	0
chr1	226496908	T	G	snp	0	LIN9	5_prime_UTR_variant		.	.	rs759878182	None	.	0.4	0
chr9	94949465	CT	C	indel	0	LINC00475-IARS	intergenic_region		.	.	.	None	.	0.4	0
chrUn_gl000220	120708	C	G	snp	0	LOC100507412	intron_variant		.	.	.	None	.	0.333333	0
chr12	59307847	C	CA	indel	0.07	LRIG3	intron_variant		.	.	rs746622170	0	.	0.285714	0
chr14	23342734	C	CT	indel	0	LRP10	intron_variant		.	.	.	None	.	0.4	0
chr14	60519919	C	T	snp	0.89	LRRC9	non_coding_transcript_exon_variant		.	.	rs95425	None	.	0.363636	0.0322581
chrX	138698651	G	GA	indel	0.02	MCF2	intron_variant		.	.	rs763919005	None	.	0.208333	0
chr14	21460577	T	C	snp	0.43	METTL17	intron_variant		.	.	rs2297718	None	.	0.333333	0
chr8	16976199	C	A	snp	0	MICU3	intron_variant		.	.	.	None	.	0.761905	0
chr19	327259	T	TA	indel	0.38	MIER2	splice_region_variant		.	.	rs775572385,rs556903514	None	.	0.238095	0.03125
chr16	67385	T	C	snp	0.61	MIR6859-1-WASIR2	intergenic_region		.	.	rs62031401	None	.	0.4	0.05
chr11	60562974	G	A	snp	0.37	MS4A10	intron_variant		.	.	rs4939457	None	.	0.4	0
chr1	76282058	T	C	snp	0	MSH4	missense_variant	p.Tyr273His	.	.	.	None	.	0.195122	0
chr14	64908650	A	G	snp	0.2	MTHFD1	intron_variant		.	.	rs8003567	None	.	0.375	0
chr1	237024472	CA	C	indel	0	MTR	frameshift_variant	p.Lys700fs	.	.	rs772951826	None	COSM1601959,COSM1340387	0.128205	0
chr1	237038006	T	A	snp	0.05	MTR	intron_variant		.	.	rs11809449	None	.	0.217391	0
chr1	16907465	G	A	snp	0.31	NBPF1	intron_variant		.	.	rs75018166,rs4097782	None	.	0.111111	0
chr7	158434250	G	GA	indel	0.19	NCAPG2	splice_region_variant		.	.	rs772129436	None	.	0.307692	0
chr2	207014656	TAA	T	indel	0.11	NDUFS1	intron_variant		uncertain	Mitochondrial_complex_I_deficiency|Leigh_syndrome	rs568965659,rs763787594,rs10560955	None	.	0.333333	0
chr2	152426972	G	GA	indel	0.32	NEB	intron_variant		.	.	rs755252809	None	.	0.229167	0.0333333
chr3	25820074	C	A	snp	0	NGLY1	missense_variant	p.Gly79Val	.	.	.	None	.	0.348837	0
chr14	52520367	C	T	snp	0.76	NID2	missense_variant	p.Gly453Asp	.	.	rs2101919	None	.	0.326531	0.0357143
chr5	172660522	T	A	snp	0.95	NKX2-5	intron_variant		benign	not_specified	rs3095871	1	.	0.106383	0
chr2	101581293	CT	C	indel	0.2	NPAS2	intron_variant		.	.	rs750978272	None	.	0.227273	0.0196078
chr11	48238634	C	G	snp	0	OR4B1	missense_variant	p.Leu92Val	.	.	.	None	.	0.359375	0
chr14	20502920	G	A	snp	0.52	OR4K13	upstream_gene_variant		.	.	rs2775236	None	.	0.179487	0.0227273
chr11	124253180	T	C	snp	0.69	OR8B2	missense_variant	p.His20Arg	.	.	rs28373946	None	.	0.131868	0.0241935
chr5	38933130	C	T	snp	0	OSMR	missense_variant	p.Pro843Leu	.	.	rs748157619	0	.	0.298507	0
chr3	179537638	A	C	snp	0	PEX5L	intron_variant		.	.	.	None	.	0.27027	0
chrX	71896109	C	CAT	indel	0	PHKA1	intron_variant		.	.	rs782196815	None	.	0.571429	0
chr16	71718537	T	TA	indel	0.12	PHLPP2	intron_variant		.	.	rs775299220	None	.	0.266667	0.0357143
chr3	130447544	AAG	A	indel	0	PIK3R4	intron_variant		.	.	rs796388220	None	.	0.112903	0.0266667
chr19	1528902	T	C	snp	0	PLK5	missense_variant	p.Phe112Ser	.	.	.	None	.	0.4	0
chr14	77767381	A	G	snp	0.49	POMT2	intron_variant		.	.	rs2287392	None	.	0.32	0.0277778
chr14	35576457	A	C	snp	0.55	PPP2R3C	intron_variant		.	.	rs10132769	None	.	0.555556	0
chr14	30098348	T	C	snp	0.7	PRKD1	intron_variant		.	.	rs1191601	None	.	0.333333	0
chr6	4052171	A	AT	indel	0.17	PRPF4B	splice_region_variant		.	.	rs201645860	None	.	0.333333	0
chr11	36397654	AT	A	indel	0.07	PRR5L	5_prime_UTR_variant		.	.	.	None	.	0.212121	0.0384615
chr17	38146481	C	CT	indel	0.35	PSMD3	intron_variant		.	.	rs529956467,rs4065322	0	.	0.25	0
chr2	135887513	A	AT	indel	0.14	RAB3GAP1	intron_variant		.	.	rs753014849	None	.	0.266667	0
chr1	46739973	A	AT	indel	0	RAD54L	intron_variant		.	.	rs375364553	None	.	0.307692	0
chr17	38499140	T	G	snp	0	RARA	intron_variant		.	.	rs554749305	0	.	0.392157	0
chr20	35677984	A	T	snp	0	RBL1	intron_variant		.	.	.	None	.	0.3	0
chr2	100079142	G	GA	indel	0	REV1	intron_variant		.	.	.	None	.	0.2	0
chr8	103230952	CA	C	indel	0.43	RRM2B	intron_variant		.	.	rs573218615	None	.	0.4	0
chr1	226175587	C	T	snp	0	SDE2	intron_variant		.	.	.	None	.	0.377778	0
chr4	154709596	C	T	snp	0	SFRP2	missense_variant	p.Ala131Thr	.	.	rs748210745	None	.	0.333333	0
chr12	111856477	G	T	snp	0	SH2B3	missense_variant	p.Gly177Cys	.	.	.	None	.	0.2	0
chr11	62932119	G	T	snp	0	SLC22A25	intron_variant		.	.	.	None	.	0.215686	0
chr8	118175649	G	GT	indel	0.02	SLC30A8	splice_region_variant		.	.	rs201353146,rs574688922	None	.	0.12069	0.025
chr18	11643984	A	G	snp	0.21	SLC35G4-MIR7153	intergenic_region		.	.	rs12959318	None	.	0.5	0
chr16	3641179	C	G	snp	0	SLX4	missense_variant	p.Arg820Thr	.	.	.	None	.	0.425	0.0491803
chr15	44944220	T	TA	indel	0	SPG11	intron_variant		.	.	.	None	.	0.185185	0.0277778
chrX	123195592	C	CTTT	indel	0.16	STAG2	splice_acceptor_variant		.	.	rs755358841	None	.	0.285714	0
chr6	159166781	T	TA	indel	0.59	SYTL3	intron_variant		.	.	rs11432443,rs397778627	None	.	0.307692	0.0416667
chr1	212997889	AG	A	indel	0	TATDN3-SPATA45	intergenic_region		.	.	.	None	.	0.444444	0
chr16	66792645	G	GA	indel	0.06	TERB1	intron_variant		.	.	rs765434248	None	.	0.133333	0
chr20	55208251	AT	A	indel	0	TFAP2C	intron_variant		.	.	.	None	.	0.444444	0
chr7	100225839	G	T	snp	0	TFR2	splice_region_variant		.	.	.	None	.	0.166667	0.0333333
chr15	30023284	T	C	snp	0	TJP1	intron_variant		.	.	rs200090148	None	.	0.444444	0
chr14	103596487	G	A	snp	0.66	TNFAIP2	intron_variant		.	.	rs2234131	None	.	0.266667	0.05
chr7	47342690	G	A	snp	0	TNS3	missense_variant	p.Ser1105Leu	.	.	rs572090721	None	.	0.144444	0
chr11	18050627	C	CA	indel	0	TPH1	intron_variant		.	.	.	None	.	0.666667	0
chr15	63353950	G	A	snp	0	TPM1	synonymous_variant	p.Thr201Thr	uncertain	not_specified	rs397516485	None	.	0.225806	0.0483871
chr11	55653147	C	A	snp	0	TRIM51	missense_variant	p.Leu82Ile	.	.	.	None	.	0.321101	0
chr22	38120174	GCCT	G	indel	0.42	TRIOBP	disruptive_inframe_deletion	p.Ser540del	.	.	rs36219868	None	COSM111672	0.123894	0.0413223
chr3	142520899	G	A	snp	0.19	TRPC1	intron_variant		.	.	rs12634067	None	.	0.333333	0
chr21	45846544	G	A	snp	0	TRPM2	splice_region_variant	p.Thr1316Thr	.	.	rs182079049	None	.	0.12	0
chr6	40996433	T	C	snp	0	UNC5CL	intron_variant		.	.	.	None	.	0.333333	0
chr14	94109828	G	A	snp	0.68	UNC79	intron_variant		.	.	rs943318	None	.	0.277778	0.0384615
chr2	210849523	C	CT	indel	0.07	UNC80	intron_variant		.	.	.	None	.	0.3125	0.0416667
chrX	135630783	C	A	snp	0	VGLL1	missense_variant	p.Ser84Tyr	.	.	.	None	.	0.583333	0
chr17	6663665	C	CA	indel	0	XAF1	intron_variant		.	.	rs71383422,rs34269001	0	.	0.666667	0
chr3	126194879	T	C	snp	0.75	ZXDC	upstream_gene_variant		.	.	rs114432599	None	.	0.363636	0

### Sheet: KP4 KO63
chrom	start	ref	alt	type	MAF	gene	impact_so	aa_change	clinvar_sig	clinvar_disease_name	dbsnp_ids	rs_ss	cosmic_ids	gt_alt_freqs.KO	gt_alt_freqs.parental
chr11	27523163	T	TGAAGTTAAAATTTCAGGC	indel	0.81	LIN7C	intron_variant		.	.	rs151336878,rs71050915	None	.	0.291667	0.0333333
chr11	63673604	G	C	snp	0	MARK2	intron_variant		.	.	.	None	.	0.14	0.0232558
chr11	111740824	G	GT	indel	0	ALG9	intron_variant		.	.	rs372396527	None	.	0.4	0
chr11	119207077	C	T	snp	0	RNF26	missense_variant	p.Arg416Cys	.	.	rs145184099	None	.	0.418605	0
chr11	124253180	T	C	snp	0.69	OR8B2	missense_variant	p.His20Arg	.	.	rs28373946	None	.	0.106061	0.0241935
chr12	6464908	G	A	snp	0	SCNN1A	intron_variant		.	.	.	None	.	0.2	0
chr12	9220822	G	GA	indel	0.37	A2M	splice_region_variant		.	.	rs369199005	0	.	0.205882	0.0338983
chr12	14599854	GT	G	indel	0.14	ATF7IP	intron_variant		.	.	rs544088884	0	.	0.235294	0
chr12	14834425	A	T	snp	0.04	GUCY2C	intron_variant		.	.	rs75088100	0	.	0.125	0.0131579
chr12	40258686	TA	T	indel	0.13	SLC2A13	splice_region_variant		.	.	rs762375902	0	.	0.333333	0
chr12	40692169	G	A	snp	0	LRRK2	synonymous_variant	p.Val1074Val	.	.	.	None	.	0.207547	0
chr12	120741312	G	GAA	indel	0.06	SIRT4	intron_variant		.	.	rs766498021,rs201703830	0	.	0.266667	0
chr13	21746599	TG	T	indel	0.24	SKA3	frameshift_variant	p.Gln70fs	.	.	rs151272242	None	COSM1317935,COSM432211	0.230769	0
chr14	55473948	TA	T	indel	0	WDHD1	intron_variant		.	.	.	None	.	0.454545	0
chr14	94046444	CT	C	indel	0.04	UNC79	intron_variant		.	.	rs778347432	None	.	0.148148	0
chr15	40582127	AAGAG	A	indel	0	PLCB2	intron_variant		.	.	rs58167971	None	.	0.363636	0
chr15	78212338	A	G	snp	0.06	LOC645752	splice_region_variant		.	.	rs201215792	None	.	0.147059	0
chr15	78212339	C	T	snp	0.05	LOC645752	splice_region_variant		.	.	rs201980491	None	.	0.16129	0
chr15	89012376	G	A	snp	0	MRPS11	splice_donor_variant		.	.	.	None	.	0.258065	0
chr16	27784374	GA	G	indel	0.13	KIAA0556	intron_variant		.	.	rs753488265	None	.	0.181818	0
chr16	33781384	A	G	snp	0	ENPP7P13-LINC00273	intergenic_region		.	.	rs431516	None	.	0.16	0
chr16	52689997	G	C	snp	0	CASC16-LOC105371267	intergenic_region		.	.	rs201377864	None	.	0.225806	0.0238095
chr16	53243615	G	T	snp	0	CHD9	missense_variant	p.Val559Phe	.	.	.	None	.	0.193548	0
chr17	4009096	C	T	snp	0	ZZEF1	synonymous_variant	p.Ala428Ala	.	.	rs765668581	0	.	0.341463	0
chr17	7640396	C	G	snp	0	DNAH2	missense_variant	p.Gln331Glu	.	.	.	None	.	0.375	0
chr17	10233812	G	C	snp	0	MYH13	missense_variant	p.Leu776Val	.	.	.	None	.	0.133333	0
chr17	20768927	AAT	A	indel	0	CCDC144NL	intron_variant		.	.	rs141057464	0	.	0.461538	0
chr17	34930245	C	CT	indel	0	GGNBP2	intron_variant		.	.	.	None	.	0.571429	0
chr17	45445228	C	T	snp	0.58	EFCAB13	intron_variant		.	.	rs9889709	0	.	0.272727	0.0454545
chr17	47014570	T	C	snp	0.48	SNF8	intron_variant		.	.	rs73332250	0	.	0.25	0
chr17	48828353	CT	C	indel	0	LUC7L3	3_prime_UTR_variant		.	.	.	None	.	0.285714	0
chr18	11643984	A	G	snp	0.21	SLC35G4-MIR7153	intergenic_region		.	.	rs12959318	None	.	0.375	0
chr19	327259	T	TA	indel	0.38	MIER2	splice_region_variant		.	.	rs775572385,rs556903514	None	.	0.272727	0.03125
chr19	7184650	GGA	G	indel	0.33	INSR	splice_region_variant		benign	not_specified	rs770709059,rs869267220,rs36021333	None	.	0.166667	0
chr19	33406205	G	GAA	indel	0.01	CEP89	intron_variant		.	.	rs372853413	None	.	0.4	0.0434783
chr19	49926529	CCAG	C	indel	0.1	PTH2	conservative_inframe_deletion	p.Leu22del	.	.	rs747759968	None	COSM1481320	0.162162	0.0243902
chr19	53613042	G	A	snp	0	ZNF415	synonymous_variant	p.Cys85Cys	.	.	.	None	.	0.25	0
chr1	16907302	C	T	snp	0.09	NBPF1	missense_variant	p.Ala510Thr	.	.	rs681623	None	.	0.164384	0.0421053
chr1	43394957	C	T	snp	0	SLC2A1	missense_variant	p.Glu299Lys	uncertain,likely-benign	not_specified|Glucose_transporter_type_1_deficiency_syndrome|Dystonia	rs148518827	None	.	0.178571	0
chr1	148902297	G	A	snp	0	LOC101060524	non_coding_transcript_exon_variant		.	.	rs868925141	None	.	0.153846	0.0204082
chr1	150799124	CT	C	indel	0.18	ARNT	intron_variant		.	.	rs762614187	None	.	0.2	0
chr1	156288905	G	GT	indel	0	CCT3	intron_variant		.	.	rs371602601	None	.	0.5	0
chr1	209789931	T	C	snp	0	LAMB3	missense_variant	p.Lys1089Arg	.	.	.	None	.	0.102564	0
chr1	215345299	CAT	C	indel	0.05	KCNK2	intron_variant		.	.	rs147357085	None	.	0.142857	0
chr1	245848760	A	G	snp	0	KIF26B	missense_variant	p.Arg826Gly	.	.	.	None	.	0.116279	0
chr1	246829092	T	G	snp	0	CNST	synonymous_variant	p.Thr688Thr	.	.	.	None	.	0.244444	0
chr20	29623209	C	T	snp	0.18	FRG1BP	non_coding_transcript_exon_variant		.	.	rs763572895	None	COSM1483519,COSM1483518	0.123457	0.0479042
chr20	47691210	C	A	snp	0.59	CSE1L	intron_variant		.	.	rs2075676	None	.	0.4	0
chr21	10959810	C	CA	indel	0	TPTE	intron_variant		.	.	rs753496575	None	.	0.136364	0
chr22	32644877	T	TA	indel	0	SLC5A4	intron_variant		.	.	.	None	.	0.4	0
chr2	27592089	TA	T	indel	0.46	EIF2B4	intron_variant		.	.	rs368817396	None	.	0.227273	0.0192308
chr2	179460213	AT	A	indel	0.47	TTN	intron_variant		.	.	rs376680679,rs796384090	None	.	0.233333	0.047619
chr2	215917338	CCA	C	indel	0.03	ABCA12	intron_variant		.	.	rs796271340	None	.	0.307692	0.04
chr2	218712885	GGCT	G	indel	0.14	TNS1	disruptive_inframe_deletion	p.Gln659del	.	.	rs779148992	None	COSM442301	0.115385	0.0263158
chr2	227924816	G	GAAAAAAA	indel	0.14	COL4A4	intron_variant		.	.	rs71422223	None	.	0.333333	0
chr3	10105664	C	G	snp	0	FANCD2	intron_variant		.	.	.	None	.	0.173913	0
chr3	44868017	G	GT	indel	0	KIF15	intron_variant		.	.	rs200584693	None	.	0.333333	0
chr3	72495592	T	TAA	indel	0	RYBP	intron_variant		.	.	rs11460842	None	.	0.6	0
chr3	96496511	G	T	snp	0	MIR8060-EPHA6	intergenic_region		.	.	.	None	.	0.297297	0
chr3	118824134	G	T	snp	0	IGSF11	intron_variant		.	.	.	None	.	0.307692	0
chr3	124153446	G	T	snp	0	KALRN	intron_variant		.	.	.	None	.	0.137931	0
chr3	170844015	G	GA	indel	0	TNIK	intron_variant		.	.	.	None	.	0.363636	0
chr3	183994773	T	C	snp	0	ECE2	missense_variant	p.Leu192Pro	.	.	.	None	.	0.215686	0
chr4	70276696	T	A	snp	0	UGT2B28-UGT2B4	intergenic_region		.	.	.	None	.	0.173913	0
chr4	70798323	T	A	snp	0	CSN1S1	splice_region_variant	p.Pro17Pro	.	.	.	None	.	0.214286	0
chr4	85639733	G	A	snp	0	WDFY3	intron_variant		.	.	.	None	.	0.242424	0
chr4	109745329	C	T	snp	0	COL25A1	splice_region_variant	p.Lys615Lys	.	.	.	None	.	0.454545	0
chr4	140587268	T	TGTGCGCGCGCGC	indel	0.25	MGST2	intron_variant		.	.	rs570913348	None	.	0.545455	0
chr4	145567745	G	A	snp	0	HHIP	5_prime_UTR_variant		.	.	.	None	.	0.25641	0
chr5	847752	G	A	snp	0.01	ZDHHC11	intron_variant		.	.	rs779868183	0	.	0.333333	0
chr5	45353253	T	A	snp	0	HCN1	missense_variant	p.Lys442Ile	.	.	.	None	.	0.25	0
chr5	55256462	C	CT	indel	0	IL6ST	intron_variant		.	.	.	None	.	0.190476	0
chr5	58726240	T	A	snp	0	PDE4D	intron_variant		.	.	.	None	.	0.282051	0
chr5	75991475	C	T	snp	0	IQGAP2	synonymous_variant	p.Leu1397Leu	.	.	.	None	.	0.16	0
chr5	127668628	C	A	snp	0	FBN2	missense_variant	p.Trp1399Cys	.	.	.	None	.	0.229508	0
chr5	168199903	C	T	snp	0	SLIT3	stop_gained	p.Trp447*	.	.	.	None	.	0.119048	0.0106383
chr6	43476642	G	A	snp	0	LRRC73	synonymous_variant	p.Pro96Pro	.	.	rs776051354	None	.	0.137255	0
chr6	50011454	C	G	snp	0	DEFB112	missense_variant	p.Gly59Arg	.	.	.	None	.	0.487805	0
chr6	124604140	G	A	snp	0	NKAIN2	intron_variant		.	.	.	None	.	0.206897	0
chr6	151686995	G	A	snp	0	ZBTB2	missense_variant	p.Ala402Val	.	.	.	None	.	0.351351	0.0105263
chr6	161132230	A	T	snp	0	PLG	splice_region_variant		.	.	.	None	.	0.210526	0.0169492
chr7	2514743	G	C	snp	0	GRIFIN	downstream_gene_variant		.	.	rs766540448	None	.	0.25	0
chr7	5336813	C	T	snp	0	SLC29A4	synonymous_variant	p.Ala289Ala	.	.	rs144264123	None	.	0.318182	0
chr7	38462186	T	C	snp	0	AMPH	intron_variant		.	.	rs778455651	None	.	0.307692	0
chr7	91670317	A	AT	indel	0.43	AKAP9	intron_variant		.	.	rs112533094,rs34494828	None	.	0.285714	0
chr7	95864043	GA	G	indel	0	SLC25A13	intron_variant		.	.	rs36076115	None	.	0.285714	0
chr7	98800798	G	A	snp	0	KPNA7	missense_variant	p.Thr44Ile	.	.	.	None	.	0.245283	0
chr7	107167740	C	G	snp	0	COG5	missense_variant	p.Gly191Ala	.	.	.	None	.	0.252747	0
chr7	141296333	C	T	snp	0	AGK	intron_variant		.	.	.	None	.	0.245283	0
chr7	150389518	G	T	snp	0	GIMAP2	stop_gained	p.Glu49*	.	.	.	None	.	0.263889	0
chr7	158541012	G	A	snp	0	ESYT2	intron_variant		.	.	.	None	.	0.307692	0
chr8	53322246	G	T	snp	0	ST18	5_prime_UTR_variant		.	.	.	None	.	0.441176	0
chr8	88885263	C	T	snp	0	DCAF4L2	synonymous_variant	p.Val312Val	.	.	rs773515750	None	.	0.4375	0
chr8	110400697	A	AT	indel	0.53	PKHD1L1	intron_variant		.	.	rs66889268,rs398009324	None	.	0.189189	0.046875
chr8	110420244	T	C	snp	0.58	PKHD1L1	intron_variant		.	.	rs16879470	None	.	0.25	0.046875
chr8	144940705	C	T	snp	0.09	EPPK1	missense_variant	p.Arg2239His	.	.	rs112377501	None	COSM216098	0.105263	0.0497512
chr9	8713894	GA	G	indel	0.3	PTPRD	intron_variant		.	.	rs149237265	None	.	0.444444	0
chr9	45376377	C	G	snp	0	LOC102723709-FAM27E2	intergenic_region		.	.	.	None	.	0.26087	0
chr9	75445653	CT	C	indel	0.38	TMC1	intron_variant		.	.	.	None	.	0.263158	0
chr9	93629421	G	C	snp	0	SYK	missense_variant	p.Ala286Pro	.	.	.	None	.	0.391304	0
chr9	125922505	A	AT	indel	0	STRBP	intron_variant		.	.	.	None	.	0.266667	0
chr9	135978734	C	T	snp	0	RALGDS	intron_variant		.	.	.	None	.	0.466667	0
chr9	137776599	C	G	snp	0	FCN2	missense_variant	p.Pro95Ala	.	.	.	None	.	0.214286	0
chrX	70608762	G	GT	indel	0.18	TAF1	intron_variant		.	.	rs765645687	None	.	0.380952	0
chrX	122899080	TCCG	T	indel	0	THOC2-XIAP	intergenic_region		.	.	.	None	.	0.16129	0
chrX	123184948	C	CT	indel	0.34	STAG2	splice_acceptor_variant		.	.	rs773830668	None	.	0.307692	0
chrX	149999774	T	TA	indel	0.01	CD99L2	intron_variant		.	.	rs782369700	None	.	0.190476	0
chrY	59001603	G	A	snp	0	TTTY3-SPRY3	intergenic_region		.	.	rs3866431	None	.	0.11811	0.0490798
