## Supplementary material for "Baseline cellular state dictates the molecular impact of *KRAS* mutant variants in pancreatic cancer cells": Table S3

### Sheet: 8988T KO275
gene	chrom_x	synonym	hgnc_id	entrez_id	ref	alt	type	MAF	dbsnp_ids	impact_so	aa_change	clinvar_gene_phenotype	clinvar_significance	clinvar_disease_name	Gene in Cancer Gene Census?	genetic variant from clone found in Cancer Gene Census?	in_cgi_biomarkers
FGFR4	chr5	JTK2,CD334	3691	2264	C	T	snp	0	.	missense_variant	p.Ala372Val	cancer_progression_and_tumor_cell_motility	.	.	Yes	No, but p.L372V is present	1
MPL	chr1	CD110,TPOR	7217	4352	G	A	snp	0	.	missense_variant	p.Ala309Thr	congenital_amegakaryocytic_thrombocytopenia|essential_thrombocythemia|myelofibrosis_with_myeloid_metaplasia|thrombocythemia_2\x2c_somatic|thrombocytosis\x2c_benign_familial_microcytic	.	.	Yes	No, but p.A309S is present	1
ARHGEF1	chr19	LBCL2,P115-RHOGEF,SUB1.5	681	9138	G	A	snp	0	.	missense_variant	p.Asp638Asn	None	.	.	No		0
ATG13	chr11	KIAA0652	29091	9776	CT	C	indel	0.26	rs770702341	splice_region_variant		malignant_tumor_of_prostate	.	.	No		0
CACNA1E	chr1	CACH6,CACNL1A6,Cav2.3,BII	1392	777	A	G	snp	0	.	missense_variant	p.Glu1337Gly	inborn_genetic_diseases	.	.	No		0
CDH10	chr5	None	1749	1008	G	A	snp	0	.	5_prime_UTR_variant		None	.	.	Yes		0
CLEC4E	chr12	CLECSF9,mincle	14555	26253	C	T	snp	0	rs371322474	missense_variant	p.Gly155Ser	None	.	.	No		0
CLSPN	chr1	None	19715	63967	C	A	snp	0	.	missense_variant	p.Met115Ile	None	.	.	No		0
COMMD3-BMI1	chr10	None	48326	648	A	G	snp	0	.	splice_region_variant		None	.	.	No		0
CTAGE4	chr7	FLJ43692,cTAGE-4	24772	100128553	G	A	snp	0.16	rs200781769	missense_variant	p.Leu765Phe	None	.	.	No		0
CTNNBL1	chr20	C20orf33,P14L,NAP,FLJ21108,P14,NYD-SP19	15879	56259	C	T	snp	0	rs752655870	missense_variant	p.Arg549Trp	None	.	.	No		0
DCAF8L2	chrX	WDR42C	31811	347442	C	T	snp	0	.	missense_variant	p.Thr423Ile	None	.	.	No		0
DSTYK	chr1	DustyPK,RIPK5,KIAA0472,RIP5	29043	25778	A	G	snp	0	.	missense_variant	p.Ser703Pro	congenital_anomalies_of_kidney_and_urinary_tract_1\x2c_susceptibility_to	.	.	No		0
EYS	chr6	C6orf180,dJ1018A4.2,SPAM,bA307F22.3,bA74E24.1,EGFL11,EGFL10,RP25,dJ303F19.1,bA166P24.2,C6orf178,C6orf179	21555	346007	T	A	snp	0	.	missense_variant	p.Lys791Ile	retinal_dystrophy|retinitis_pigmentosa\x2c_recessive|retinitis_pigmentosa|retinitis_pigmentosa_25	.	.	No		0
GATA6	chr18	None	4174	2627	TACC	T	indel	0.25	rs587780342	disruptive_inframe_deletion	p.His333del	atrial_septal_defect_9|atrioventricular_septal_defect_5|congenital_diaphragmatic_hernia|malformation_of_the_heart_and_great_vessels|pancreatic_agenesis_and_congenital_heart_disease|persistent_truncus_arteriosus|tetralogy_of_fallot	benign	Persistent_truncus_arteriosus	No		0
GOLGA8H	chr15	GOLGA6L11	37443	728498	CGGA	C	indel	0	rs770804011	disruptive_inframe_deletion	p.Gly429del	None	.	.	No		0
GOLGB1	chr3	GCP,GCP372,giantin,GOLIM1	4429	2804	C	T	snp	0	rs779551771	missense_variant	p.Cys1055Tyr	None	.	.	No		0
GPR68	chr14	OGR1	4519	8111	G	T	snp	0	.	missense_variant	p.Arg170Ser	amelogenesis_imperfecta\x2c_hypomaturation_type\x2c_iia6	.	.	No		0
HIST1H3C	chr6	H3.1,H3FC,H3/c	4768	8350	C	T	snp	0	.	missense_variant	p.Pro17Leu	None	.	.	No		0
KCNH7	chr2	Kv11.3,HERG3,erg3	18863	90134	C	A	snp	0	.	stop_gained	p.Glu265*	None	.	.	No		0
KIF27	chr9	DKFZp434D0917	18632	55582	C	G	snp	0	.	missense_variant	p.Glu1276Gln	None	.	.	No		0
LGI1	chr10	EPT,IB1099,EPITEMPIN,ETL1	6572	9211	G	T	snp	0	.	missense_variant	p.Trp504Leu	epilepsy\x2c_lateral_temporal_lobe\x2c_autosomal_dominant	.	.	No		0
MAP6	chr11	KIAA1878,STOP,FLJ41346	6868	4135	G	A	snp	0	rs758898350	missense_variant	p.His646Tyr	None	.	.	No		0
MMP25	chr16	MT6-MMP,MMP20,MMPL1	14246	64386	G	A	snp	0	.	3_prime_UTR_variant		None	.	.	No		0
MRPS31	chr13	IMOGN38	16632	10240	A	C	snp	0	.	missense_variant	p.Ile315Met	None	.	.	No		0
MTCH1	chr6	CGI-64,PSAP,SLC25A49	17586	23787	G	T	snp	0	.	missense_variant	p.Ala160Asp	None	.	.	No		0
NCKAP1L	chr12	HEM1	4862	3071	C	T	snp	0	rs373256020	splice_region_variant		None	.	.	No		0
NLGN3	chrX	ASPGX1,KIAA1480,HNL3,AUTSX1	14289	54413	GCACA	G	indel	0	.	3_prime_UTR_variant		asperger_syndrome_x-linked_1|autism\x2c_susceptibility_to\x2c_x-linked_1|intellectual_disability	.	.	No		0
NR1H3	chr11	LXR-a,RLD-1	7966	10062	G	A	snp	0	.	5_prime_UTR_variant		multiple_sclerosis	.	.	No		0
NRK	chrX	DKFZp686A17109	25391	203447	G	T	snp	0	.	missense_variant	p.Gly207Val	None	.	.	No		0
NRXN3	chr14	C14orf60,KIAA0743	8010	9369	A	G	snp	0	.	missense_variant	p.Thr1124Ala	None	.	.	No		0
ODF3	chr11	CT135,SHIPPO1,hSHIPPO	19905	113746	G	A	snp	0	rs201585718	upstream_gene_variant		None	.	.	No		0
PDILT	chr16	PDIA7	27338	204474	C	A	snp	0	.	missense_variant	p.Arg129Met	None	.	.	No		0
PDPR	chr16	PDP3	30264	55066	A	G	snp	0.05	rs200469748	missense_variant	p.Thr29Ala	global_developmental_delay|typical_joubert_syndrome_mri_findings	not-provided	not_provided	No		0
PKD1L1	chr7	PRO19563	18053	168507	C	G	snp	0	.	missense_variant	p.Gly2043Ala	situs_ambiguus|situs_inversus_totalis	.	.	No		0
PKHD1	chr6	TIGM1,FCYT,ARPKD	9016	5314	C	T	snp	0	.	missense_variant	p.Gly1651Ser	autosomal_recessive_polycystic_kidney_disease|colorectal_cancer\x2c_protection_against|homocystinuria_due_to_cbs_deficiency|malignant_tumor_of_prostate|oligohydramnios|periportal_fibrosis|polycystic_kidney_dysplasia|renal_cyst|ventricular_hypertrophy	.	.	No		0
POLR2K	chr8	RPB10alpha	9198	5440	A	AT	indel	0.03	rs774547913	splice_region_variant		None	.	.	No		0
PTDSS2	chr11	PSS2	15463	81490	C	T	snp	0.25	rs61742833	missense_variant	p.Ala439Val	None	.	.	No		0
RTEL1	chr20	RTEL,NHL,C20orf41,bK3184A7.3,KIAA1088,DKFZP434C013	15888	51750	C	A	snp	0	.	missense_variant	p.Ala809Asp	dyskeratosis_congenita\x2c_autosomal_dominant\x2c_4|dyskeratosis_congenita\x2c_autosomal_recessive\x2c_5|idiopathic_fibrosing_alveolitis\x2c_chronic_form|long_qt_syndrome|pulmonary_fibrosis_and/or_bone_marrow_failure\x2c_telomere-related\x2c_3	.	.	No		0
SCRT1	chr8	ZNF898,DKFZp547F072	15950	83482	C	G	snp	0	.	missense_variant	p.Arg3Thr	None	.	.	No		0
SEC61G	chr7	SSS1	18277	23480	G	T	snp	0	.	3_prime_UTR_variant		None	.	.	No		0
SEC63	chr6	SEC63L,DNAJC23,PRO2507,ERdj2	21082	11231	G	GT	indel	0	rs797044656	frameshift_variant	p.Pro536fs	congenital_cystic_disease_of_liver|polycystic_liver_disease|polycystic_liver_disease_2	pathogenic	Congenital_cystic_disease_of_liver	No		0
SHROOM2	chrX	APXL	630	357	C	G	snp	0	.	missense_variant	p.Asp207Glu	None	.	.	No		0
SLIT3	chr5	Slit-3,MEGF5,slit2,SLIT1,SLIL2	11087	6586	G	A	snp	0	.	stop_gained	p.Gln521*	None	.	.	No		0
SRD5A1P1	chrX	SRD5AP1	11286	6719	G	T	snp	0	.	non_coding_transcript_exon_variant		None	.	.	No		0
TIMP1	chrX	EPO,TIMP,CLGI	11820	7076	G	T	snp	0	.	missense_variant	p.Ala88Ser	None	.	.	No		0
UBTD2	chr5	DC-UbP,MGC30022	24463	92181	G	C	snp	0	.	3_prime_UTR_variant		None	.	.	No		0
UNC80	chr2	KIAA1843,FLJ33496,UNC-80,C2orf21	26582	285175	T	A	snp	0	.	missense_variant	p.Leu2644Gln	encephalopathy|hypotonia\x2c_infantile\x2c_with_psychomotor_retardation_and_characteristic_facies_2|inborn_genetic_diseases	.	.	No		0
XIRP2	chr2	CMYA3	14303	129446	A	T	snp	0	.	missense_variant	p.Glu1900Val	None	.	.	No		0
ZNF195	chr11	None	12986	7748	G	GA	indel	0.11	rs750093492	splice_region_variant		None	.	.	No		0
ZNF292	chr6	ZFP292,Zn-15,bA393I2.3,KIAA0530,Zn-16	18410	23036	C	A	snp	0	.	missense_variant	p.Gln1040Lys	None	.	.	No		0
ZNF385A	chr12	DKFZp586G1122,ZFP385,ZNF385,Hzf	17521	25946	T	TG	indel	0	.	3_prime_UTR_variant		None	.	.	No		0
ZNF541	chr19	DKFZp434I1930	25294	84215	T	C	snp	0	.	missense_variant	p.Ser206Gly	None	.	.	No		0
ZNF831	chr20	dJ492J12.1,C20orf174	16167	128611	C	T	snp	0	.	missense_variant	p.Thr195Met	None	.	.	No		0
ZSCAN9	chr6	ZNF193,PRD51	12984	7746	A	T	snp	0	.	splice_acceptor_variant		None	.	.	No		0

### Sheet: 8988T KO328
gene	chrom_x	synonym	hgnc_id	entrez_id	ref	alt	type	MAF	dbsnp_ids	impact_so	aa_change	clinvar_gene_phenotype	clinvar_sig	clinvar_disease_name	Gene in Cancer Gene Census?	genetic variant from clone found in Cancer Gene Census?	in_cgi_biomarkers
ATP6V0A2	chr12	Stv1,ATP6N1D,TJ6s,Vph1,a2,TJ6M,TJ6,ATP6a2,J6B7	18481	23545	C	CT	indel	0.07	rs762382328	splice_acceptor_variant		cutis_laxa\x2c_recessive|cutis_laxa_with_osteodystrophy|familial_aplasia_of_the_vermis|meckel-gruber_syndrome|wrinkly_skin_syndrome	.	.	No		0
CACNA2D1	chr7	CACNA2,lncRNA-N3,CACNL2A,LINC01112,MHS3	1399	781	C	A	snp	0	.	missense_variant	p.Leu267Phe	brugada_syndrome|cardiac_arrest|cardiovascular_phenotype|long_qt_syndrome	.	.	No		0
CRADD	chr12	RAIDD	2340	8738	C	T	snp	0	.	missense_variant	p.Ala124Val	mental_retardation\x2c_autosomal_recessive_34	.	.	No		0
DECR2	chr16	SDR17C1,PDCR	2754	26063	C	T	snp	0	.	5_prime_UTR_variant		None	.	.	No		0
DEF6	chr6	IBP,SLAT,SWAP70L	2760	50619	C	T	snp	0	.	stop_gained	p.Gln394*	None	.	.	No		0
DNAJC5G	chr2	FLJ40417,CSP-gamma	24844	285126	A	G	snp	0	.	missense_variant	p.Asn79Asp	None	.	.	No		0
EPC1	chr10	Epl1	19876	80314	T	TA	indel	0.03	rs771304195	splice_region_variant		None	.	.	No		0
EPG5	chr18	KIAA1632,hEPG5	29331	57724	C	CA	indel	0.1	rs774351441	splice_region_variant		absent_corpus_callosum_cataract_immunodeficiency|inborn_genetic_diseases	.	.	No		0
FOXP2	chr7	TNRC10,CAGH44,SPCH1	13875	93986	CCAG	C	indel	0.06	rs766979787	disruptive_inframe_deletion	p.Gln232del	speech-language_disorder_1	.	.	No		0
FSIP1	chr15	FLJ35989	21674	161835	C	T	snp	0	.	missense_variant	p.Glu58Lys	None	.	.	No		0
FTH1P18	chrX	FTHL18	3988	None	C	T	snp	0	rs74772621	5_prime_UTR_variant		None	.	.	No		0
GDPD2	chrX	OBDPF,GDE3,FLJ20207	25974	54857	C	T	snp	0	rs149119501	missense_variant	p.Pro321Leu	abnormality_of_neuronal_migration	.	.	No		0
GLI3	chr7	GCPS,PAP-A,PAPA,PAPA1,PAPB,ACLS,PHS,PPDIV	4319	2737	T	C	snp	0	.	missense_variant	p.Asn1087Asp	gli3-related_disorders|greig_cephalopolysyndactyly_syndrome|greig_cephalopolysyndactyly_syndrome\x2c_severe|pallister-hall_syndrome|polydactyly|postaxial_polydactyly\x2c_type_a1/b|postaxial_polydactyly_type_a1|preaxial_polydactyly_4	.	.	No		0
HBG1	chr11	None	4831	3047	A	G	snp	0.8	rs62755960	3_prime_UTR_variant		british_hpfh|fetal_hemoglobin_quantitative_trait_locus_1|greek_hpfh|hbg1_polymorphism|hemoglobin_f_(baskent)|hemoglobin_f_(beech_island)|hemoglobin_f_(bonaire)|hemoglobin_f_(calluna)|hemoglobin_f_(charlotte)|hemoglobin_f_(cobb)|hemoglobin_f_(dickinson)|hemoglobin_f_(forest_park)|hemoglobin_f_(fukuyama)|hemoglobin_f_(hull)|hemoglobin_f_(iwata)|hemoglobin_f_(izumi)|hemoglobin_f_(jamaica)|hemoglobin…	.	.	No		0
HDAC8	chrX	MRXS6,WTS,RPD3,HDACL1	13315	55869	T	C	snp	0	.	missense_variant	p.Tyr151Cys	abnormal_facial_shape|cornelia_de_lange_syndrome_5|delayed_speech_and_language_development|global_developmental_delay|intrauterine_growth_retardation|microcephaly|sparse_scalp_hair	.	.	No		0
HTR2C	chrX	5-HT2C,5HTR2C,HTR1C	5295	3358	G	T	snp	0	.	stop_gained	p.Glu244*	malignant_tumor_of_prostate|serotonin_5-ht-2c_receptor_polymorphism|antipsychotics_response_-_toxicity/adr|clozapine_response_-_toxicity/adr|olanzapine_response_-_toxicity/adr|risperidone_response_-_toxicity/adr	.	.	No		0
ITPR2	chr12	IP3R2	6181	3709	C	CA	indel	0.12	rs778859304	splice_region_variant		anhidrosis\x2c_isolated\x2c_with_normal_sweat_glands	.	.	No		0
KCNH7	chr2	Kv11.3,HERG3,erg3	18863	90134	G	T	snp	0	.	missense_variant	p.Pro608Thr	None	.	.	No		0
KIAA0753	chr17	None	29110	9851	A	C	snp	0	.	missense_variant	p.Ser183Ala	orofaciodigital_syndrome_xv_(1_patient)	.	.	No		0
LAMB1	chr7	CLM	6486	3912	G	GC	indel	0	.	splice_region_variant		leigh_syndrome|lissencephaly_5|maple_syrup_urine_disease|pyruvate_dehydrogenase_complex_deficiency	.	.	No		0
LIPG	chr18	EDL	6623	9388	C	T	snp	0	.	3_prime_UTR_variant		None	.	.	No		0
MAP4K4	chr2	NIK,FLH21957,HGK	6866	9448	C	T	snp	0	.	splice_region_variant	p.Leu494Leu	None	.	.	No		0
MUC6	chr11	None	7517	4588	C	G	snp	0.19	rs111397691	missense_variant	p.Gln2002His	malignant_tumor_of_prostate	.	.	No		0
NCOA2	chr8	bHLHe75,GRIP1,NCoA-2,TIF2,KAT13C	7669	10499	T	TA	indel	0.28	rs765594339	splice_region_variant		None	.	.	Yes	No	0
NOC3L	chr10	FLJ12820,C10orf117,FAD24,AD24	24034	64318	CCA	C	indel	0.14	rs111938683	splice_region_variant		None	.	.	No		0
NXF5	chrX	None	8075	55998	G	T	snp	0	.	missense_variant	p.Asp259Glu	focal_segmental_glomerulosclerosis	.	.	No		0
OGFOD1	chr16	KIAA1612,TPA1,FLJ10826	25585	55239	G	T	snp	0	.	splice_acceptor_variant		None	.	.	No		0
P4HA3	chr11	C-P4Halpha(III)	30135	283208	G	T	snp	0	.	missense_variant	p.Pro439Thr	None	.	.	No		0
PCDHA8	chr5	None	8674	56140	G	C	snp	0.15	rs199713478	missense_variant	p.Gly97Arg	malignant_tumor_of_prostate	.	.	No		0
PKD1L1	chr7	PRO19563	18053	168507	C	G	snp	0	.	missense_variant	p.Ala845Pro	situs_ambiguus|situs_inversus_totalis	.	.	No		0
PRKDC	chr8	p350,DNAPK,HYRC1,DNA-PKcs,DNPK1,HYRC,XRCC7	9413	5591	C	A	snp	0	.	missense_variant	p.Arg1999Ile	immunodeficiency_26_with_or_without_neurologic_abnormalities|natural_killer_cell_and_glucocorticoid_deficiency_with_dna_repair_defect	.	.	No		0
RBM34	chr1	KIAA0117	28965	23029	CA	C	indel	0.44	rs367780945	splice_region_variant		None	.	.	No		0
RPS29	chr14	S29	10419	6235	GA	G	indel	0.13	rs758333036	splice_region_variant		diamond-blackfan_anemia_13	.	.	No		0
SALL1	chr16	Hsal1,ZNF794,TBS	10524	6299	CGCT	C	indel	0.06	rs769634214	conservative_inframe_deletion	p.Ser159del	townes-brocks-branchiootorenal-like_syndrome|townes_syndrome	uncertain,other	not_specified|Townes_syndrome	No		0
SEC63	chr6	SEC63L,DNAJC23,PRO2507,ERdj2	21082	11231	G	GT	indel	0	rs797044656	frameshift_variant	p.Pro536fs	congenital_cystic_disease_of_liver|polycystic_liver_disease|polycystic_liver_disease_2	pathogenic	Congenital_cystic_disease_of_liver	No		0
SLC6A6	chr3	TAUT	11052	6533	A	AT	indel	0	rs61301256	3_prime_UTR_variant		None	.	.	No		0
SPDYE6	chr7	None	35465	None	G	A	snp	0.03	rs394262,rs781882846	missense_variant	p.Arg335Cys	None	.	.	No		0
STAT4	chr2	None	11365	6775	TA	T	indel	0.25	rs756228173	splice_region_variant		systemic_lupus_erythematosus_11	.	.	No		0
STAU2	chr8	39K2	11371	27067	T	TA	indel	0.02	rs753103941	splice_region_variant		None	.	.	No		0
STIM2	chr4	None	19205	57620	CA	C	indel	0.18	rs767487587	splice_region_variant		None	.	.	No		0
TECPR2	chr14	KIAA0329	19957	9895	G	GT	indel	0	.	splice_region_variant		spastic_paraplegia_49\x2c_autosomal_recessive	.	.	No		0
TMEM229A	chr7	None	37279	730130	CGCT	C	indel	0.16	rs374529977,rs749418996	disruptive_inframe_deletion	p.Gln200del	None	.	.	No		0
TMEM30A	chr6	C6orf67,FLJ10856,CDC50A	16667	55754	T	C	snp	0	.	missense_variant	p.Asn322Asp	None	.	.	No		0
VIM	chr10	None	12692	7431	G	GT	indel	0.19	rs756222717	splice_region_variant		cataract_30|congenital_cataract	.	.	No		0
WDFY4	chr10	FLJ45748,C10orf64,KIAA1607,Em:AC060234.3	29323	57705	G	A	snp	0.06	rs61742644	missense_variant	p.Val1677Met	None	.	.	No		0
YIF1B	chr19	FinGER8	30511	90522	A	G	snp	0	.	3_prime_UTR_variant		None	.	.	No		0
ZSCAN12	chr6	KIAA0426,ZNF305,dJ29K1.2,ZFP96,ZNF96,ZNF29K1	13172	9753	T	G	snp	0	.	missense_variant	p.Lys36Asn	None	.	.	No		0
ZSWIM1	chr20	C20orf162,dJ337O18.5	16155	90204	TAC	T	indel	0	rs139406603	3_prime_UTR_variant		None	.	.	No		0

### Sheet: KP4 KO22
gene	chrom_x	synonym	hgnc_id	entrez_id	ref	alt	type	MAF	dbsnp_ids	impact_so	aa_change	clinvar_gene_phenotype	clinvar_sig	clinvar_disease_name	Gene in Cancer Gene Census?	genetic variant from clone found in Cancer Gene Census?	in_cgi_biomarkers
A2M	chr12	FWP007,S863-7,CPAMD5	7	2	G	GA	indel	0.37	rs369199005	splice_region_variant		alpha-2-macroglobulin_polymorphism|alzheimer_disease\x2c_susceptibility_to	.	.			0
AQP7	chr9	AQPap,AQP7L,AQP9	640	364	C	G	snp	0.36	rs4008659	missense_variant	p.Val59Leu	glycerol_release_during_exercise\x2c_defective	.	.			0
BORA	chr13	FLJ22624,C13orf34	24724	79866	A	T	snp	0	.	missense_variant	p.Tyr53Phe	None	.	.			0
CAMK2B	chr7	CAM2,CAMKB,CAMK2	1461	816	C	G	snp	0	.	missense_variant	p.Ala472Pro	None	.	.			0
CDK9	chr9	CDC2L4,PITALRE,C-2k,TAK	1780	1025	C	G	snp	0	.	missense_variant	p.Ser317Cys	bone_mineral_density_quantitative_trait_locus_15	.	.			0
CMYA5	chr5	DKFZp451G223,TRIM76,SPRYD2,C5orf10,myospryn	14305	202333	C	G	snp	0	rs771879918	missense_variant	p.Pro1121Arg	None	.	.			0
DBX2	chr12	FLJ16139	33186	440097	C	G	snp	0	.	3_prime_UTR_variant		None	.	.			0
DNAJC11	chr1	FLJ10737	25570	55735	TTC	T	indel	0.1	rs374290353	frameshift_variant	p.Glu115fs	None	.	.			0
DSCAML1	chr11	KIAA1132	14656	57453	G	C	snp	0	.	stop_gained	p.Tyr2106*	malignant_tumor_of_prostate	.	.			0
DST	chr6	BPA,FLJ21489,FLJ13425,MACF2,FLJ30627,FLJ32235,BP240,CATX-15,BPAG1,KIAA0728	1090	667	C	G	snp	0	.	missense_variant	p.Glu2042Gln	epidermolysis_bullosa_simplex\x2c_autosomal_recessive_2|neuropathy\x2c_hereditary_sensory_and_autonomic\x2c_type_vi	.	.			0
EPPK1	chr8	EPIPL1	15577	83481	C	T	snp	0.09	rs112377501	missense_variant	p.Arg2239His	None	.	.			0
GPR37	chr7	EDNRBL,PAELR,hET(B)R-LP	4494	2861	C	T	snp	0	rs370673060	missense_variant	p.Arg600His	None	.	.			0
GRB10	chr7	None	4564	2887	G	A	snp	0	.	missense_variant	p.Leu397Phe	None	.	.			0
GSTA2	chr6	GST2	4627	2938	G	T	snp	0	.	stop_gained	p.Tyr9*	None	.	.			0
GUCY2C	chr12	STAR,GUC2C	4688	2984	G	GA	indel	0.68	rs3217210,rs869107978,rs398116138	splice_region_variant		diarrhea_6|meconium_ileus	.	.			0
HBG2	chr11	None	4832	3048	C	T	snp	0	.	missense_variant	p.Met134Ile	cyanosis\x2c_transient_neonatal|fetal_hemoglobin_quantitative_trait_locus_1|hemoglobin_f_(albaicin)|hemoglobin_f_(auckland)|hemoglobin_f_(austell)|hemoglobin_f_(brooklyn)|hemoglobin_f_(calabria)|hemoglobin_f_(caltech)|hemoglobin_f_(carlton)|hemoglobin_f_(catalonia)|hemoglobin_f_(clamart)|hemoglobin_f_(clarke)|hemoglobin_f_(columbus-ga)|hemoglobin_f_(cosenza)|hemoglobin_f_(emirates)|hemoglobin_f_(…	.	.			0
ITGB7	chr12	None	6162	3695	G	C	snp	0	.	missense_variant	p.Arg506Gly	None	.	.			0
LIMD1	chr3	None	6612	8994	AACACACACACACACACACACACACAC	A	indel	0	.	upstream_gene_variant		None	.	.			0
LIN9	chr1	TGS	30830	286826	T	G	snp	0	rs759878182	5_prime_UTR_variant		None	.	.			0
LRRC9	chr14	FLJ46156	19848	None	C	T	snp	0.89	rs95425	non_coding_transcript_exon_variant		None	.	.			0
MIER2	chr19	KIAA1193	29210	54531	T	TA	indel	0.38	rs775572385,rs556903514	splice_region_variant		None	.	.			0
MSH4	chr1	None	7327	4438	T	C	snp	0	.	missense_variant	p.Tyr273His	None	.	.			0
MTR	chr1	cblG	7468	4548	CA	C	indel	0	rs772951826	frameshift_variant	p.Lys700fs	disorders_of_intracellular_cobalamin_metabolism|gastrointestinal_stromal_tumor|inborn_genetic_diseases|intellectual_disability\x2c_profound|methylcobalamin_deficiency\x2c_cblg_type|seizure_disorder	.	.			0
NCAPG2	chr7	MTB,LUZP5,CAP-G2,hCAP-G2,FLJ20311	21904	54892	G	GA	indel	0.19	rs772129436	splice_region_variant		None	.	.			0
NGLY1	chr3	PNG1,FLJ11005	17646	55768	C	A	snp	0	.	missense_variant	p.Gly79Val	congenital_disorder_of_deglycosylation	.	.			0
NID2	chr14	None	13389	22795	C	T	snp	0.76	rs2101919	missense_variant	p.Gly453Asp	None	.	.			0
OR4B1	chr11	OST208	8290	119765	C	G	snp	0	.	missense_variant	p.Leu92Val	None	.	.			0
OR4K13	chr14	None	15351	390433	G	A	snp	0.52	rs2775236	upstream_gene_variant		None	.	.			0
OR8B2	chr11	None	8471	26595	T	C	snp	0.69	rs28373946	missense_variant	p.His20Arg	None	.	.			0
OSMR	chr5	OSMRB	8507	9180	C	T	snp	0	rs748157619	missense_variant	p.Pro843Leu	primary_localized_cutaneous_amyloidosis_1	.	.			0
PLK5	chr19	PLK5P,SgK384ps	27001	126520	T	C	snp	0	.	missense_variant	p.Phe112Ser	None	.	.			0
PRPF4B	chr6	Prp4,KIAA0536,PR4H	17346	8899	A	AT	indel	0.17	rs201645860	splice_region_variant		None	.	.			0
PRR5L	chr11	PROTOR-2,FLJ14213	25878	79899	AT	A	indel	0.07	.	5_prime_UTR_variant		None	.	.			0
SFRP2	chr4	FRP-2,SDF-5,SARP1	10777	6423	C	T	snp	0	rs748210745	missense_variant	p.Ala131Thr	anophthalmia_-_microphthalmia	.	.			0
SH2B3	chr12	LNK,IDDM20	29605	10019	G	T	snp	0	.	missense_variant	p.Gly177Cys	essential_thrombocythemia|familial_erythrocytosis\x2c_1|myelofibrosis	.	.	Yes	No, none at this AA	1
SLC30A8	chr8	None	20303	169026	G	GT	indel	0.02	rs201353146,rs574688922	splice_region_variant		diabetes_mellitus\x2c_type_2\x2c_susceptibility_to|diabetes_mellitus_type_2	.	.			0
SLX4	chr16	BTBD12,KIAA1987,KIAA1784,FANCP	23845	84464	C	G	snp	0	.	missense_variant	p.Arg820Thr	fanconi_anemia|hereditary_cancer-predisposing_syndrome	.	.			0
STAG2	chrX	SA-2,SCC3B	11355	10735	C	CTTT	indel	0.16	rs755358841	splice_acceptor_variant		None	.	.	Yes	No	1
TFR2	chr7	TFRC2,HFE3	11762	7036	G	T	snp	0	.	splice_region_variant		hemochromatosis\x2c_type_1\x2c_modifier_of|hemochromatosis_type_1|hemochromatosis_type_3|hereditary_hemochromatosis	.	.			0
TNS3	chr7	TENS1,TEM6,FLJ13732,H_NH0549I23.2	21616	64759	G	A	snp	0	rs572090721	missense_variant	p.Ser1105Leu	None	.	.			0
TRIM51	chr11	TRIM51A,SPRYD5	19023	84767	C	A	snp	0	.	missense_variant	p.Leu82Ile	None	.	.			0
TRIOBP	chr22	DFNB28,HRIHFB2122,Tara,KIAA1662	17009	11078	GCCT	G	indel	0.42	rs36219868	disruptive_inframe_deletion	p.Ser540del	deafness\x2c_autosomal_recessive_28|non-syndromic_genetic_deafness	.	.			0
TRPM2	chr21	KNP3,NUDT9H,EREG1,TRPC7,NUDT9L1,LTRPC2	12339	7226	G	A	snp	0	rs182079049	splice_region_variant	p.Thr1316Thr	None	.	.			0
VGLL1	chrX	TONDU,TDU	20985	51442	C	A	snp	0	.	missense_variant	p.Ser84Tyr	None	.	.			0

### Sheet: KP4 KO63
gene	chrom_x	synonym	hgnc_id	entrez_id	ref	alt	type	MAF	dbsnp_ids	impact_so	aa_change	clinvar_gene_phenotype	clinvar_sig	clinvar_disease_name	Gene in CGC?	genetic variant from clone found in CGC?	in_cgi_biomarkers
A2M	chr12	FWP007,S863-7,CPAMD5	7	2	G	GA	indel	0.37	rs369199005	splice_region_variant		alpha-2-macroglobulin_polymorphism|alzheimer_disease\x2c_susceptibility_to	.	.	No		0
CHD9	chr16	KIAA0308,FLJ12178,BC022889	25701	80205	G	T	snp	0	.	missense_variant	p.Val559Phe	None	.	.	No		0
COG5	chr7	GOLTC1,GTC90	14857	10466	C	G	snp	0	.	missense_variant	p.Gly191Ala	congenital_disorder_of_glycosylation	.	.	No		0
COL25A1	chr4	None	18603	84570	C	T	snp	0	.	splice_region_variant	p.Lys615Lys	fibrosis_of_extraocular_muscles\x2c_congenital\x2c_5	.	.	No		0
CSN1S1	chr4	CASA,CSN1	2445	1446	T	A	snp	0	.	splice_region_variant	p.Pro17Pro	None	.	.	No		0
DEFB112	chr6	DEFB-12	18093	245915	C	G	snp	0	.	missense_variant	p.Gly59Arg	None	.	.	No		0
DNAH2	chr17	FLJ46675,KIAA1503,DNHD3	2948	146754	C	G	snp	0	.	missense_variant	p.Gln331Glu	None	.	.	No		0
ECE2	chr3	KIAA0604,MGC2408	13275	9718	T	C	snp	0	.	missense_variant	p.Leu192Pro	congenital_disorder_of_glycosylation|congenital_disorder_of_glycosylation_type_1d	.	.	No		0
EPPK1	chr8	EPIPL1	15577	83481	C	T	snp	0.09	rs112377501	missense_variant	p.Arg2239His	None	.	.	No		0
FBN2	chr5	CCA,DA9	3604	2201	C	A	snp	0	.	missense_variant	p.Trp1399Cys	arterial_dissection|cerebral_ischemia|congenital_contractural_arachnodactyly|ehlers-danlos_syndrome\x2c_type_4|fetal_akinesia_sequence|inborn_genetic_diseases|macular_degeneration\x2c_early-onset|malignant_tumor_of_prostate|marfan_syndrome|neonatal_death|thoracic_aortic_aneurysm_and_aortic_dissection	.	.	No		0
FCN2	chr9	EBP-37,ficolin-2,P35,FCNL	3624	2220	C	G	snp	0	.	missense_variant	p.Pro95Ala	None	.	.	No		0
GIMAP2	chr7	IMAP2,DKFZp586D0824,IAN12,HIMAP2	21789	26157	G	T	snp	0	.	stop_gained	p.Glu49*	None	.	.	No		0
GRIFIN	chr7	None	4577	None	G	C	snp	0	rs766540448	downstream_gene_variant		None	.	.	No		0
HCN1	chr5	BCNG1,HAC-2,BCNG-1	4845	348980	T	A	snp	0	.	missense_variant	p.Lys442Ile	early_infantile_epileptic_encephalopathy|epileptic_encephalopathy\x2c_early_infantile\x2c_24	.	.	No		0
HHIP	chr4	HIP,FLJ20992	14866	64399	G	A	snp	0	.	5_prime_UTR_variant		None	.	.	No		0
KIF26B	chr1	FLJ10157	25484	55083	A	G	snp	0	.	missense_variant	p.Arg826Gly	None	.	.	No		0
KPNA7	chr7	None	21839	402569	G	A	snp	0	.	missense_variant	p.Thr44Ile	intellectual_disability\x2c_mild	.	.	No		0
LAMB3	chr1	BM600-125kDa,LAMNB1,nicein-125kDa,kalinin-140kDa	6490	3914	T	C	snp	0	.	missense_variant	p.Lys1089Arg	adult_junctional_epidermolysis_bullosa|amelogenesis_imperfecta\x2c_type_ia|autism|epidermolysis_bullosa\x2c_junctional|junctional_epidermolysis_bullosa_gravis_of_herlitz	.	.	No		0
LUC7L3	chr17	CROP,LUC7A,CRA,OA48-18,FLJ11063,hLuc7A,CREAP-1	24309	51747	CT	C	indel	0	.	3_prime_UTR_variant		None	.	.	No		0
MIER2	chr19	KIAA1193	29210	54531	T	TA	indel	0.38	rs775572385,rs556903514	splice_region_variant		None	.	.	No		0
MRPS11	chr15	FLJ22512,FLJ23406,HCC-2	14050	64963	G	A	snp	0	.	splice_donor_variant		malignant_tumor_of_prostate	.	.	No		0
MYH13	chr17	MyHC-eo	7571	8735	G	C	snp	0	.	missense_variant	p.Leu776Val	None	.	.	No		0
NBPF1	chr1	FLJ20719,KIAA1693	26088	55672	C	T	snp	0.09	rs681623	missense_variant	p.Ala510Thr	None	.	.	No		0
OR8B2	chr11	None	8471	26595	T	C	snp	0.69	rs28373946	missense_variant	p.His20Arg	None	.	.	No		0
PLG	chr6	None	9071	5340	A	T	snp	0	.	splice_region_variant		dysplasminogenemia|plasminogen_deficiency\x2c_type_i	.	.	No		0
PTH2	chr19	TIP39	30828	113091	CCAG	C	indel	0.1	rs747759968	conservative_inframe_deletion	p.Leu22del	None	.	.	No		0
RNF26	chr11	MGC2642	14646	79102	C	T	snp	0	rs145184099	missense_variant	p.Arg416Cys	None	.	.	No		0
SKA3	chr13	MGC4832,C13orf3,RAMA1	20262	221150	TG	T	indel	0.24	rs151272242	frameshift_variant	p.Gln70fs	None	.	.	No		0
SLC2A1	chr1	GLUT,DYT18,GLUT1,HTLVR	11005	6513	C	T	snp	0	rs148518827	missense_variant	p.Glu299Lys	abnormality_of_the_musculature|ataxia|dystonia|dystonia_9|epilepsy\x2c_idiopathic_generalized\x2c_susceptibility_to\x2c_12|exercise-induced_myalgia|glut1_deficiency_syndrome_1|glut1_deficiency_syndrome_1\x2c_autosomal_recessive|glut1_deficiency_syndrome_2|global_developmental_delay|glucose_transporter_type_1_deficiency_syndrome|increased_muscle_glycogen_content|intellectual_disability|microcephal…	uncertain,likely-benign	not_specified|Glucose_transporter_type_1_deficiency_syndrome|Dystonia	No		0
SLC2A13	chr12	HMIT	15956	114134	TA	T	indel	0.13	rs762375902	splice_region_variant		None	.	.	No		0
SLIT3	chr5	Slit-3,MEGF5,slit2,SLIT1,SLIL2	11087	6586	C	T	snp	0	.	stop_gained	p.Trp447*	None	.	.	No		0
ST18	chr8	ZNF387,NZF3,ZC2HC10,KIAA0535	18695	9705	G	T	snp	0	.	5_prime_UTR_variant		None	.	.	No		0
STAG2	chrX	SA-2,SCC3B	11355	10735	C	CT	indel	0.34	rs773830668	splice_acceptor_variant		None	.	.	Yes	No	1
SYK	chr9	None	11491	6850	G	C	snp	0	.	missense_variant	p.Ala286Pro	long_qt_syndrome	.	.	Yes	No, but 3 cases of Ala286Val in CGC	1
TNS1	chr2	DKFZp586K0617,TNS,MXRA6	11973	7145	GGCT	G	indel	0.14	rs779148992	disruptive_inframe_deletion	p.Gln659del	None	.	.	No		0
ZBTB2	chr6	bA351K16.2,KIAA1483,ZNF437	20868	57621	G	A	snp	0	.	missense_variant	p.Ala402Val	None	.	.	No		0
